# PAREameters: computational inference of plant microRNA-mRNA targeting rules using RNA sequencing data

**DOI:** 10.1101/710814

**Authors:** Joshua Thody, Vincent Moulton, Irina Mohorianu

## Abstract

MicroRNAs (miRNAs) are short, non-coding RNAs that influence the translation-rate of mRNAs by directing the RNA-induced silencing complex to sequence-specific targets. In plants, this typically results in cleavage and subsequent degradation of the mRNA. This can be captured on a high-throughput scale using degradome sequencing, which supports miRNA target prediction by aligning degradation fragments to reference mRNAs enabling the identification of causal miRNA(s). The current criteria used for target prediction were inferred on experimentally validated *A. thaliana* interactions, which were adapted to fit that specific subset of miRNA interactions. In addition, the miRNA pathway in other organisms may have acquired specific changes, e.g. lineage-specific miRNAs or new miRNA-mRNA interactions, thus previous criteria may not be optimal. We present a new tool, PAREameters, for inferring targeting criteria from RNA sequencing datasets; the stability of inferred criteria under subsampling and the effect of input-size are discussed. We first evaluate its performance using experimentally validated miRNA-mRNA interactions in multiple *A. thaliana* datasets, including conserved and species-specific miRNAs. We then perform comprehensive analyses on the differences in flower miRNA-mRNA interactions in several non-model organisms and quantify the observed variations. PAREameters highlights an increase in sensitivity on most tested datasets when data-inferred criteria are used.
