## Supplemental Table 9 for "PAREameters: computational inference of plant microRNA-mRNA targeting rules using RNA sequencing data"

miRNA ID(s)	miRNA Sequence	Gene	Predicted Cleavage Position	Predicted Duplex	Alignment Score	Duplex MFE	Perfect MFE	MFE Ratio
>ath-miR156g	CGACAGAAGAGAGTGAGCAC	AT3G15270	655	5' CGACAGAAGAGAGTGAGCAC '3 |||||||||||| |||| 3' ACATCTACTGTCTTCTCTCTCTCGCCCTCCCA '5	4	-30.1	-38	0.792105263
>ath-miR156g	CGACAGAAGAGAGTGAGCAC	AT5G50570	1112	5' CGACAGAAGAGAGTGAGCAC '3 |||||||||||| |||||| 3' CCTCCTACTGTCTTCTCTCTCTCGTGTTAGTC '5	2	-32.9	-38	0.865789474
>ath-miR156g	CGACAGAAGAGAGTGAGCAC	AT1G27370	2378	5' CGACAGAAGAGAGTGAGCAC '3 |||||||||||| |||||| 3' TCATCAACTGTCTTCTCTCTCTCGTGACATCT '5	2	-32.9	-38	0.865789474
>ath-miR156g	CGACAGAAGAGAGTGAGCAC	AT2G33810	797	5' CGACAGAAGAGAGTGAGCAC '3 |||||||||||||o|||| 3' TCTCTGACTGTCTTCTCTCATTCGTTTCGGAC '5	2.5	-32.9	-38	0.865789474
>ath-miR156g	CGACAGAAGAGAGTGAGCAC	AT1G69170	1307	5' CGACAGAAGAGAGTGAGCAC '3 |||||||||||| |||||| 3' GACTCGACTGTCTTCTCTCTCTCGTGCTCATC '5	2	-32.9	-38	0.865789474
>ath-miR156g	CGACAGAAGAGAGTGAGCAC	AT3G57920	855	5' CGACAGAAGAGAGTGAGCAC '3 |||||||||||| |||||| 3' ACTCAAACTGTCTTCTCTCTCTCGTGTCGAAC '5	2	-32.9	-38	0.865789474
>ath-miR156g	CGACAGAAGAGAGTGAGCAC	AT2G42200	947	5' CGACAGAAGAGAGTGAGCAC '3 |||||||||||| |||||| 3' ACCTAAACTGTCTTCTCTCTCTCGTGTCAAAC '5	2	-32.9	-38	0.865789474
>ath-miR156g	CGACAGAAGAGAGTGAGCAC	AT5G43270	1159	5' CGACAGAAGAGAGTGAGCAC '3 |||||||||||| |||||| 3' ACTTAAACTGTCTTCTCTCTCTCGTGGTAGTT '5	2	-32.9	-38	0.865789474
>ath-miR156g	CGACAGAAGAGAGTGAGCAC	AT5G50670	1112	5' CGACAGAAGAGAGTGAGCAC '3 |||||||||||| |||||| 3' CCTCCTACTGTCTTCTCTCTCTCGTGTTAGTC '5	2	-32.9	-38	0.865789474
>ath-miR156g	CGACAGAAGAGAGTGAGCAC	AT1G27360	1263	5' CGACAGAAGAGAGTGAGCAC '3 |||||||||||| |||||| 3' TCTCCAACTGTCTTCTCTCTCTCGTGCCACCT '5	2	-32.9	-38	0.865789474
>ath-miR395a >ath-miR395d >ath-miR395e	CTGAAGTGTTTGGGGGAACTC	AT3G22890	453	5' CTGAAGTGTTTGGGGGAACTC '3 ||||| ||||||o||||||| 3' CAATTTTACTTCTCAAACCTCCTTGAGCCTAA '5	3.5	-30.1	-39.1	0.769820972
>ath-miR395a >ath-miR395d >ath-miR395e	CTGAAGTGTTTGGGGGAACTC	AT5G10180	136	5' CTGAAGTGTTTGGGGGAACTC '3 |||||||||||||o||||| 3' AACTTAAACTTCACAAACCCTCTTGAACTACA '5	2.5	-32.3	-39.1	0.826086957
>ath-miR395a >ath-miR395d >ath-miR395e	CTGAAGTGTTTGGGGGAACTC	AT5G43780	406	5' CTGAAGTGTTTGGGGGAACTC '3 ||||||||||||o||||||| 3' CAATTTTACTTCACAAACCTCCTTGAGACTGA '5	1.5	-34.3	-39.1	0.877237852
>ath-miR395a >ath-miR395d >ath-miR395e	CTGAAGTGTTTGGGGGAACTC	AT4G14680	425	5' CTGAAGTGTTTGGGGGAACTC '3 ||||| ||||||o||||||| 3' TAACTTTACTTCTCAAACCTCCTTGAGTCTAA '5	3.5	-30.1	-39.1	0.769820972
>ath-miR160a-5p >ath-miR160b >ath-miR160c-5p	TGCCTGGCTCCCTGTATGCCA	AT1G77850	1420	5' TGCCTGGCTCCCTGTATGCCA '3 ||||||||||||||o|||||| 3' AGTATAACGGACCGAGGGACGTACGGTCGTCC '5	0.5	-45.4	-45.4	1
>ath-miR160a-5p >ath-miR160b >ath-miR160c-5p	TGCCTGGCTCCCTGTATGCCA	AT2G28350	1340	5' TGCCTGGCTCCCTGTATGCCA '3 ||||||||||||||||| || 3' ACTCGAACGGACCGAGGGACATAAGGACGTCC '5	2	-38.6	-45.4	0.850220264
>ath-miR160a-5p >ath-miR160b >ath-miR160c-5p	TGCCTGGCTCCCTGTATGCCA	AT4G30080	1519	5' TGCCTGGCTCCCTGTATGCCA '3 |||||||||||||||| o|| 3' CGTAATACGGACCGAGGGACATTTGGGTGCCC '5	2.5	-39.5	-45.4	0.870044053
>ath-miR396b-5p	TTCCACAGCTTTCTTGAACTT	AT4G37740	921	5' TTCCACA-GCTTTCTTGAACTT '3 ||||||| |||||||||||| 3' ACCTGAAGGTGTCCGAAAGAACTTGCTACTGC '5	4	-29	-33.4	0.868263473
>ath-miR396b-5p	TTCCACAGCTTTCTTGAACTT	AT5G53660	540	5' TTCCACA-GCTTTCTTGAACTT '3 ||||||| |||||||||||| 3' CCTCCAAGGTGTACGAAAGAACTTGCTCCTGC '5	4	-29	-33.4	0.868263473
>ath-miR396b-5p	TTCCACAGCTTTCTTGAACTT	AT2G45480	525	5' TTCCAC-AGCTTTCTTGAACTT '3 |||||| ||||||||||||| | 3' CTTCTAAGGTGTTCGAAAGAACTTGCAAATGC '5	3	-29	-33.4	0.868263473
>ath-miR396b-5p	TTCCACAGCTTTCTTGAACTT	AT1G10120	1317	5' TTCCACAGCTTTCTTGAACTT '3 o||||||||||||||| |o 3' TTTAAGGAGGTGTCGAAAGAACAAGGTAACAC '5	4	-26.5	-33.4	0.793413174
>ath-miR396b-5p	TTCCACAGCTTTCTTGAACTT	AT2G36400	757	5' TTCCACA-GCTTTCTTGAACTT '3 ||||||| |||||||||||| 3' CCTCAAAGGTGTCCGAAAGAACTTGCCAACGC '5	4	-29	-33.4	0.868263473
>ath-miR396b-5p	TTCCACAGCTTTCTTGAACTT	AT4G24150	848	5' TTCCACA-GCTTTCTTGAACTT '3 ||||||| |||||||||||| 3' CTACTAAGGTGTACGAAAGAACTTGCTCCTGC '5	4	-29	-33.4	0.868263473
>ath-miR396b-5p	TTCCACAGCTTTCTTGAACTT	AT2G22840	792	5' TTCCACA-GCTTTCTTGAACTT '3 ||||||| |||||||||||| 3' ACCGGAAGGTGTCCGAAAGAACTTGCTACCGC '5	4	-29	-33.4	0.868263473
>ath-miR396b-5p	TTCCACAGCTTTCTTGAACTT	AT3G52910	753	5' TTCCACA-GCTTTCTTGAACTT '3 ||||||| |||||||||||| 3' CGCCAAAGGTGTCCGAAAGAACTTGCCAAAGA '5	4	-29	-33.4	0.868263473
>ath-miR164c-5p	TGGAGAAGCAGGGCACGTGCG	AT3G12977	728	5' TGGAGAAGCAGGGCACGTGCG '3 ||||||||||||| ||o||| 3' TTAATAACCTCTTCGTCCCATGTACGACTAAC '5	2.5	-35.6	-45.1	0.789356984
>ath-miR164c-5p	TGGAGAAGCAGGGCACGTGCG	AT3G15170	675	5' TGGAGAAGCAGGGCACGTGCG '3 |||||||o||||o||||||| 3' TCAATAACCTCTTTGTCCTGTGCACGAGGCAG '5	3	-39	-45.1	0.864745011
>ath-miR164c-5p	TGGAGAAGCAGGGCACGTGCG	AT5G61430	851	5' TGGAGAAGCAGGGCACGTGCG '3 ||||||||||||||||||o | 3' AAACCAACCTCTTCGTCCCGTGCAT-CCTGGCCA '5	1.5	-38.3	-45.1	0.849223947
>ath-miR164c-5p	TGGAGAAGCAGGGCACGTGCG	AT5G39610	781	5' TGGAGAAGCAGGGCACGTGCG '3 o||||||||||| |||||| | 3' GAACCAGCCTCTTCGTCCAGTGCACTCTGCTG '5	3.5	-32.5	-45.1	0.720620843
>ath-miR164c-5p	TGGAGAAGCAGGGCACGTGCG	AT5G53950	812	5' TGGAGAAGCAGGGCACGTGCG '3 |||||||o||||o||||||| 3' CCTGTCACCTCTTTGTCCTGTGCACGAGCCAA '5	3	-39	-45.1	0.864745011
>ath-miR164c-5p	TGGAGAAGCAGGGCACGTGCG	AT1G56010	813	5' TGGAGAAGCAGGGCACGTGCG '3 ||||||||||||| |||||| 3' TGTTTAACCTCTTCGTCCCATGCACGAGTAAC '5	2	-37.4	-45.1	0.829268293
>ath-miR164c-5p	TGGAGAAGCAGGGCACGTGCG	AT5G07680	854	5' TGGAGAAGCAGGGCACGTGCG '3 ||||||||||||||||||o o 3' GAACCAACCTCTTCGTCCCGTGCATTTGACCA '5	2	-38.4	-45.1	0.851441242
>ath-miR169d >ath-miR169e >ath-miR169f-5p >ath-miR169g-5p	TGAGCCAAGGATGACTTGCCG	AT3G05690	1195	5' TGAGCCAAGGATGACTTGCCG '3 ||||||||o||||| ||||| 3' TCTCTTACTCGGTTTCTACTAAACGGACAAGT '5	3	-31.6	-41.5	0.761445783
>ath-miR169d >ath-miR169e >ath-miR169f-5p >ath-miR169g-5p	TGAGCCAAGGATGACTTGCCG	AT1G17590	1244	5' TGAGCCAAGGATGACTTGCCG '3 o ||||||||||||||| || 3' CTTCATCGG-TCGGTTCCTACTGAAGGGAAAAAA '5	3.5	-32.6	-41.5	0.785542169
>ath-miR169d >ath-miR169e >ath-miR169f-5p >ath-miR169g-5p	TGAGCCAAGGATGACTTGCCG	AT1G72830	1504	5' TGAGCCAAGGATGACTTGCCG '3 | ||||||||||||||| || 3' GATCATCAA-TCGGTTCCTACTGAAGGGGAAGAA '5	3	-32.8	-41.5	0.790361446
>ath-miR169d >ath-miR169e >ath-miR169f-5p >ath-miR169g-5p	TGAGCCAAGGATGACTTGCCG	AT1G54160	1296	5' TGAGCCAAGGATGACTTGCCG '3 | ||||||||||||||| ||| 3' TGTATTCAA-TCGGTTCCTACTGAAGGGCAGTAC '5	2	-33.6	-41.5	0.809638554
>ath-miR169d >ath-miR169e >ath-miR169f-5p >ath-miR169g-5p	TGAGCCAAGGATGACTTGCCG	AT5G06510	1079	5' TGAGCCAAGGATGACTTGCCG '3 ||||||||o||||| ||||| 3' CTTCGTACTCGGTTTCTACTAAACGGACAAAT '5	3	-31.6	-41.5	0.761445783
>ath-miR319a >ath-miR319b	TTGGACTGAAGGGAGCTCCCT	AT2G31070	1391	5' TTGGACTGAAGGGAGCTCCCT '3 o|||||||||||| o| |||| 3' TTATTTGACCTGACTTCCCATG-GGGAAACAAC '5	3	-31.2	-43.2	0.722222222
>ath-miR319a >ath-miR319b	TTGGACTGAAGGGAGCTCCCT	AT3G15030	1487	5' TTGGACTGAAGGGAGCTCCCT '3 o|||||||||||| o| |||| 3' GACATTGACCTGACTTCCCCTG-GGGAGACTCT '5	3	-31.6	-43.2	0.731481481
>ath-miR319a >ath-miR319b	TTGGACTGAAGGGAGCTCCCT	AT4G18390	1387	5' TTGGACTGAAGGGAGCTCCCT '3 ||||||||||||| |o|||| 3' CAACTTAACCTGACTTCCC-AGGGGGACAACTT '5	2.5	-34.3	-43.2	0.793981481
>ath-miR319a >ath-miR319b	TTGGACTGAAGGGAGCTCCCT	AT1G53230	1195	5' TTGGACTGAAGGGAGCTCCCT '3 |||||||||||| o| |||| 3' CACAATTACCTGACTTCCCCTG-GGGAGACACT '5	3.5	-31.4	-43.2	0.726851852
>ath-miR319a >ath-miR319b	TTGGACTGAAGGGAGCTCCCT	AT1G30210	1142	5' TTGGACTGAAGGGAGCTCCCT '3 ||||||||||||| |o|||| 3' ACACTTAACCTGACTTCCC-AGGGGGATGATGA '5	2.5	-34.3	-43.2	0.793981481
>ath-miR399a	TGCCAAAGGAGATTTGCCCTG	AT2G33770	840	5' TGCCAAAGGAGATTTGCCCTG '3 ||||||||||||||||||| o 3' GGCTTTACGGTTTCCTCTAAACGGGTTGCTTA '5	1.5	-36.6	-39.6	0.924242424
>ath-miR156a-5p >ath-miR156b-5p >ath-miR156c-5p >ath-miR156d-5p >ath-miR156e >ath-miR156f-5p	TGACAGAAGAGAGTGAGCAC	AT5G43270	1159	5' TGACAGAAGAGAGTGAGCAC '3 ||||||||||||| |||||| 3' ACTTAAACTGTCTTCTCTCTCTCGTGGTAGTT '5	1	-33	-37.2	0.887096774
>ath-miR156a-5p >ath-miR156b-5p >ath-miR156c-5p >ath-miR156d-5p >ath-miR156e >ath-miR156f-5p	TGACAGAAGAGAGTGAGCAC	AT1G69170	1307	5' TGACAGAAGAGAGTGAGCAC '3 ||||||||||||| |||||| 3' GACTCGACTGTCTTCTCTCTCTCGTGCTCATC '5	1	-33	-37.2	0.887096774
>ath-miR156a-5p >ath-miR156b-5p >ath-miR156c-5p >ath-miR156d-5p >ath-miR156e >ath-miR156f-5p	TGACAGAAGAGAGTGAGCAC	AT3G15270	655	5' TGACAGAAGAGAGTGAGCAC '3 ||||||||||||| |||| 3' ACATCTACTGTCTTCTCTCTCTCGCCCTCCCA '5	3	-30.2	-37.2	0.811827957
>ath-miR156a-5p >ath-miR156b-5p >ath-miR156c-5p >ath-miR156d-5p >ath-miR156e >ath-miR156f-5p	TGACAGAAGAGAGTGAGCAC	AT1G27360	1263	5' TGACAGAAGAGAGTGAGCAC '3 ||||||||||||| |||||| 3' TCTCCAACTGTCTTCTCTCTCTCGTGCCACCT '5	1	-33	-37.2	0.887096774
>ath-miR156a-5p >ath-miR156b-5p >ath-miR156c-5p >ath-miR156d-5p >ath-miR156e >ath-miR156f-5p	TGACAGAAGAGAGTGAGCAC	AT1G27370	2378	5' TGACAGAAGAGAGTGAGCAC '3 ||||||||||||| |||||| 3' TCATCAACTGTCTTCTCTCTCTCGTGACATCT '5	1	-33	-37.2	0.887096774
>ath-miR156a-5p >ath-miR156b-5p >ath-miR156c-5p >ath-miR156d-5p >ath-miR156e >ath-miR156f-5p	TGACAGAAGAGAGTGAGCAC	AT2G33810	797	5' TGACAGAAGAGAGTGAGCAC '3 ||||||||||||||o|||| 3' TCTCTGACTGTCTTCTCTCATTCGTTTCGGAC '5	1.5	-33	-37.2	0.887096774
>ath-miR156a-5p >ath-miR156b-5p >ath-miR156c-5p >ath-miR156d-5p >ath-miR156e >ath-miR156f-5p	TGACAGAAGAGAGTGAGCAC	AT5G50570	1112	5' TGACAGAAGAGAGTGAGCAC '3 ||||||||||||| |||||| 3' CCTCCTACTGTCTTCTCTCTCTCGTGTTAGTC '5	1	-33	-37.2	0.887096774
>ath-miR156a-5p >ath-miR156b-5p >ath-miR156c-5p >ath-miR156d-5p >ath-miR156e >ath-miR156f-5p	TGACAGAAGAGAGTGAGCAC	AT5G50670	1112	5' TGACAGAAGAGAGTGAGCAC '3 ||||||||||||| |||||| 3' CCTCCTACTGTCTTCTCTCTCTCGTGTTAGTC '5	1	-33	-37.2	0.887096774
>ath-miR156a-5p >ath-miR156b-5p >ath-miR156c-5p >ath-miR156d-5p >ath-miR156e >ath-miR156f-5p	TGACAGAAGAGAGTGAGCAC	AT3G57920	855	5' TGACAGAAGAGAGTGAGCAC '3 ||||||||||||| |||||| 3' ACTCAAACTGTCTTCTCTCTCTCGTGTCGAAC '5	1	-33	-37.2	0.887096774
>ath-miR156a-5p >ath-miR156b-5p >ath-miR156c-5p >ath-miR156d-5p >ath-miR156e >ath-miR156f-5p	TGACAGAAGAGAGTGAGCAC	AT2G42200	947	5' TGACAGAAGAGAGTGAGCAC '3 ||||||||||||| |||||| 3' ACCTAAACTGTCTTCTCTCTCTCGTGTCAAAC '5	1	-33	-37.2	0.887096774
>ath-miR168a-5p >ath-miR168b-5p	TCGCTTGGTGCAGGTCGGGAA	AT1G48410	522	5' TCGCTTGGTGCAGGTCGGGAA '3 | |||||o||||| ||||||| 3' CACTCCATCGAACTACGTCGAGCCCTTGACTA '5	4	-34.1	-43.7	0.780320366
>ath-miR167d	TGAAGCTGCCAGCATGATCTGG	AT1G30330	3247	5' TGAAGCTGCCAGCATGATCTGG '3 o ||||||||||| |||||| o 3' TGTTTATGG-TTCGACGGTCGGACTAGAGTGTCC '5	4	-30.6	-43.5	0.703448276
>ath-miR167d	TGAAGCTGCCAGCATGATCTGG	AT5G37020	2381	5' TGAAGCTGCCAGCATGATCTGG '3 o ||||||||||| ||||||oo 3' TGCTTATGG-TTCGACGGTCGGACTAGATTCCCC '5	3.5	-31.4	-43.5	0.72183908
>ath-miR170-3p	TGATTGAGCCGTGTCAATATC	AT3G60630	1056	5' TGATTGAGCCGTGTCAATATC '3 |||||||||||o|o||||||| 3' TCCAACACTAACTCGGCGCGGTTATAGGGAAC '5	1.5	-34.4	-35.4	0.971751412
>ath-miR170-3p	TGATTGAGCCGTGTCAATATC	AT2G45160	1014	5' TGATTGAGCCGTGTCAATATC '3 |||||||||||o|o||||||| 3' TCTACCACTAACTCGGCGCGGTTATAGGGAAC '5	1.5	-34.4	-35.4	0.971751412
>ath-miR170-3p	TGATTGAGCCGTGTCAATATC	AT4G00150	867	5' TGATTGAGCCGTGTCAATATC '3 |||||||||||o|o||||||| 3' TCGACAACTAACTCGGCGCGGTTATAGGGGAC '5	1.5	-34.4	-35.4	0.971751412
>ath-miR403-3p	TTAGATTCACGCACAAACTCG	AT1G31280	3233	5' TTAGATTCACGCACAAACTCG '3 |||||||||||||||||||| 3' TGGGTTAATCTAAGTGCGTGTTTGAGGAAAGA '5	1	-33.2	-34	0.976470588
>ath-miR398a-3p	TGTGTTCTCAGGTCACCCCTT	AT3G15640	106	5' TGTG-TTCTCAGGTCACCCCTT '3 |||| |||||||||||| |||| 3' ACACAACACTAAGAGTCCAGTGTGGAACTTCC '5	3	-30	-40.6	0.738916256
>ath-miR398a-3p	TGTGTTCTCAGGTCACCCCTT	AT1G08830	128	5' TGTGTTCTCAGGTCACCCCTT '3 |||| ||||||| ||||||| 3' CCGGAAACACTAGAGTCCTTTGGGGAAACCTT '5	5	-28.9	-40.6	0.71182266
>ath-miR398a-3p	TGTGTTCTCAGGTCACCCCTT	AT1G12520	736	5' TGTGTTCTCAGGTCACCCCTT '3 ||||||o|||||| ||| | 3' CGGAGATCACAAGGGTCCAGAGGGTTACCGAG '5	5	-29.1	-40.6	0.716748768
>ath-miR398a-3p	TGTGTTCTCAGGTCACCCCTT	AT2G28190	487	5' TGTGTTCTCAGGTCACCCCTT '3 ||| |||o|||||||||| o 3' CGTAAATACA-AAGGGTCCAGTGGGCGTACTGC '5	5.5	-28.8	-40.6	0.709359606
>ath-miR171a-3p	TGATTGAGCCGCGCCAATATC	AT3G60630	1056	5' TGATTGAGCCGCGCCAATATC '3 ||||||||||||||||||||| 3' TCCAACACTAACTCGGCGCGGTTATAGGGAAC '5	0	-39	-39	1
>ath-miR171a-3p	TGATTGAGCCGCGCCAATATC	AT2G45160	1014	5' TGATTGAGCCGCGCCAATATC '3 ||||||||||||||||||||| 3' TCTACCACTAACTCGGCGCGGTTATAGGGAAC '5	0	-39	-39	1
>ath-miR171a-3p	TGATTGAGCCGCGCCAATATC	AT4G00150	867	5' TGATTGAGCCGCGCCAATATC '3 ||||||||||||||||||||| 3' TCGACAACTAACTCGGCGCGGTTATAGGGGAC '5	0	-39	-39	1
>ath-miR399f	TGCCAAAGGAGATTTGCCCGG	AT2G33770	840	5' TGCCAAAGGAGATTTGCCCGG '3 |||||||||||||||||||oo 3' GGCTTTACGGTTTCCTCTAAACGGGTTGCTTA '5	1	-37.3	-41.1	0.907542579
>ath-miR166a-3p >ath-miR166b-3p >ath-miR166c >ath-miR166d >ath-miR166e-3p >ath-miR166f >ath-miR166g	TCGGACCAGGCTTCATTCCCC	AT1G52150	1279	5' TCGGACCAGGCTTCATTCCCC '3 o|||||||||||||||||| 3' ACCTTAGGCCTGGTCCGAAGTAAGG-TTCCGTAG '5	2.5	-37.9	-44.1	0.859410431
>ath-miR166a-3p >ath-miR166b-3p >ath-miR166c >ath-miR166d >ath-miR166e-3p >ath-miR166f >ath-miR166g	TCGGACCAGGCTTCATTCCCC	AT1G30490	806	5' TCGGACCAGGCTTCATTCCCC '3 o||||||||||||||| ||| 3' ATCTTAGGCCTGGTCCGAAGTA-GGGTTAGTAG '5	2.5	-36.7	-44.1	0.832199546
>ath-miR166a-3p >ath-miR166b-3p >ath-miR166c >ath-miR166d >ath-miR166e-3p >ath-miR166f >ath-miR166g	TCGGACCAGGCTTCATTCCCC	AT4G32880	945	5' TCGGACCAGGCTTCATTCCCC '3 o||||||||||||||| ||| 3' ACCTTAGGCCTGGTCCGAAGTA-GGGTCCGTAA '5	2.5	-36.7	-44.1	0.832199546
>ath-miR166a-3p >ath-miR166b-3p >ath-miR166c >ath-miR166d >ath-miR166e-3p >ath-miR166f >ath-miR166g	TCGGACCAGGCTTCATTCCCC	AT5G60690	1273	5' TCGGACCAGGCTTCATTCCCC '3 o||||||||||||||| ||| 3' GGCTTAGGCCTGGTCCGAAGTA-GGGTCCGTAG '5	2.5	-36.7	-44.1	0.832199546
>ath-miR166a-3p >ath-miR166b-3p >ath-miR166c >ath-miR166d >ath-miR166e-3p >ath-miR166f >ath-miR166g	TCGGACCAGGCTTCATTCCCC	AT2G34710	881	5' TCGGACCAGGCTTCATTCCCC '3 o||||||||||||||| ||| 3' ATCTTAGGCCTGGTCCGAAGTA-GGGTTAGTAG '5	2.5	-36.7	-44.1	0.832199546
>ath-miR390a-5p >ath-miR390b-5p	AAGCTCAGGAGGGATAGCGCC	AT3G17185	472	5' AAGCTCAGGAGGGATAGCGCC '3 |||||||||||||||| o| 3' CCTCTAATCGAGTCCTCCCTATC-TGTTCCATC '5	3.5	-34	-44.3	0.767494357
>ath-miR397a	TCATTGAGTGCAGCGTTGATG	AT5G60020	753	5' TCATTGAGTGCAGCGTTGATG '3 |||||o||||||||o||||| 3' TCGAGCAGTAATTCACGTCGTAACTAATCGGA '5	2.5	-31.5	-37	0.851351351
>ath-miR397a	TCATTGAGTGCAGCGTTGATG	AT2G29130	740	5' TCATTGAGTGCAGCGTTGATG '3 ||||||||||||||o||||| 3' TCAAGCAGTAACTCACGTCGTAACTAATTAGC '5	1.5	-33.7	-37	0.910810811
>ath-miR397a	TCATTGAGTGCAGCGTTGATG	AT2G38080	760	5' TCATTGAGTGCAGCGTTGATG '3 |||||o|||||||||||||o 3' TCAAGAAGTAATTCACGTCGCAACTGATCAGC '5	2.5	-33	-37	0.891891892
>ath-miR399d	TGCCAAAGGAGATTTGCCCCG	AT2G33770	840	5' TGCCAAAGGAGATTTGCCCCG '3 ||||||||||||||||||| o 3' GGCTTTACGGTTTCCTCTAAACGGGTTGCTTA '5	1.5	-36.2	-41.1	0.880778589
>ath-miR169h >ath-miR169i >ath-miR169j >ath-miR169k >ath-miR169l >ath-miR169m >ath-miR169n	TAGCCAAGGATGACTTGCCTG	AT5G12840	1048	5' TAGCCAAGGATGACTTGCCTG '3 |||||||o|||| ||||| | 3' TGCTTTTTCGGTTCTTACTAAACGGCCAAACT '5	4	-27.4	-40.1	0.683291771
>ath-miR169h >ath-miR169i >ath-miR169j >ath-miR169k >ath-miR169l >ath-miR169m >ath-miR169n	TAGCCAAGGATGACTTGCCTG	AT1G54160	1295	5' TAGCCAAGGATGACTTGCCTG '3 |||||||||||||||| ||o| 3' GTATTCATCGGTTCCTACTGAA-GGGCAGTACA '5	1.5	-32.7	-40.1	0.815461347
>ath-miR169h >ath-miR169i >ath-miR169j >ath-miR169k >ath-miR169l >ath-miR169m >ath-miR169n	TAGCCAAGGATGACTTGCCTG	AT3G05690	1194	5' T-AGCCAAGGATGACTTGCCTG '3 | ||||||o||||| ||||||| 3' CTCTTAACTCGGTTTCTACTAAACGGACAAGTG '5	3	-30.4	-40.1	0.758104738
>ath-miR169h >ath-miR169i >ath-miR169j >ath-miR169k >ath-miR169l >ath-miR169m >ath-miR169n	TAGCCAAGGATGACTTGCCTG	AT1G72830	1503	5' TAGCCAAGGATGACTTGCCTG '3 |||||||||||||||| ||o 3' ATCATCATCGGTTCCTACTGAAGGGGAAGAAC '5	2.5	-33.9	-40.1	0.845386534
>ath-miR169h >ath-miR169i >ath-miR169j >ath-miR169k >ath-miR169l >ath-miR169m >ath-miR169n	TAGCCAAGGATGACTTGCCTG	AT5G06510	1078	5' T-AGCCAAGGATGACTTGCCTG '3 | ||||||o||||| ||||||| 3' TTCGTAACTCGGTTTCTACTAAACGGACAAATG '5	3	-30.4	-40.1	0.758104738
>ath-miR169h >ath-miR169i >ath-miR169j >ath-miR169k >ath-miR169l >ath-miR169m >ath-miR169n	TAGCCAAGGATGACTTGCCTG	AT1G17590	1243	5' TAGCCAAGGATGACTTGCCTG '3 o||||||||||||||| ||| 3' TTCATCGTCGGTTCCTACTGAAGGGAAAAAAA '5	2.5	-34.2	-40.1	0.85286783
>ath-miR165a-3p >ath-miR165b	TCGGACCAGGCTTCATCCCCC	AT1G52150	1279	5' TCGGACCAGGCTTCATCCCCC '3 o||||||||||||||| || 3' ACCTTAGGCCTGGTCCGAAGTAAGGTCCGTAG '5	3.5	-33.4	-46.5	0.71827957
>ath-miR165a-3p >ath-miR165b	TCGGACCAGGCTTCATCCCCC	AT5G60690	1273	5' TCGGACCAGGCTTCATCCCCC '3 o|||||||||||||||||| 3' GGCTTAGGCCTGGTCCGAAGTAGGG-TTCCGTAG '5	2.5	-40.3	-46.5	0.866666667
>ath-miR165a-3p >ath-miR165b	TCGGACCAGGCTTCATCCCCC	AT4G32880	945	5' TCGGACCAGGCTTCATCCCCC '3 o|||||||||||||||||| 3' ACCTTAGGCCTGGTCCGAAGTAGGG-TTCCGTAA '5	2.5	-40.3	-46.5	0.866666667
>ath-miR165a-3p >ath-miR165b	TCGGACCAGGCTTCATCCCCC	AT1G30490	806	5' TCGGACCAGGCTTCATCCCCC '3 o|||||||||||||||||| 3' ATCTTAGGCCTGGTCCGAAGTAGGG-TTTAGTAG '5	2.5	-40.3	-46.5	0.866666667
>ath-miR165a-3p >ath-miR165b	TCGGACCAGGCTTCATCCCCC	AT2G34710	881	5' TCGGACCAGGCTTCATCCCCC '3 o|||||||||||||||||| 3' ATCTTAGGCCTGGTCCGAAGTAGGG-TTTAGTAG '5	2.5	-40.3	-46.5	0.866666667
>ath-miR164a >ath-miR164b-5p	TGGAGAAGCAGGGCACGTGCA	AT5G53950	812	5' TGGAGAAGCAGGGCACGTGCA '3 |||||||o||||o||||||| 3' CCTGTCACCTCTTTGTCCTGTGCACGAGCCAA '5	3	-39.1	-44.3	0.88261851
>ath-miR164a >ath-miR164b-5p	TGGAGAAGCAGGGCACGTGCA	AT1G56010	813	5' TGGAGAAGCAGGGCACGTGCA '3 ||||||||||||| |||||| 3' TGTTTAACCTCTTCGTCCCATGCACGAGTAAC '5	2	-37.5	-44.3	0.846501129
>ath-miR164a >ath-miR164b-5p	TGGAGAAGCAGGGCACGTGCA	AT5G07680	854	5' TGGAGAAGCAGGGCACGTGCA '3 ||||||||||||||||||o | 3' GAACCAACCTCTTCGTCCCGTGCATTTGACCA '5	1.5	-38.4	-44.3	0.866817156
>ath-miR164a >ath-miR164b-5p	TGGAGAAGCAGGGCACGTGCA	AT3G15170	675	5' TGGAGAAGCAGGGCACGTGCA '3 |||||||o||||o||||||| 3' TCAATAACCTCTTTGTCCTGTGCACGAGGCAG '5	3	-39.1	-44.3	0.88261851
>ath-miR164a >ath-miR164b-5p	TGGAGAAGCAGGGCACGTGCA	AT5G39610	781	5' TGGAGAAGCAGGGCACGTGCA '3 o||||||||||| |||||| | 3' GAACCAGCCTCTTCGTCCAGTGCAC-TTCTGCTG '5	3.5	-32.5	-44.3	0.733634312
>ath-miR164a >ath-miR164b-5p	TGGAGAAGCAGGGCACGTGCA	AT5G61430	851	5' TGGAGAAGCAGGGCACGTGCA '3 ||||||||||||||||||o | 3' AAACCAACCTCTTCGTCCCGTGCATCTGGCCA '5	1.5	-38.4	-44.3	0.866817156
>ath-miR164a >ath-miR164b-5p	TGGAGAAGCAGGGCACGTGCA	AT3G12977	728	5' TGGAGAAGCAGGGCACGTGCA '3 ||||||||||||| ||o||| 3' TTAATAACCTCTTCGTCCCATGTACGACTAAC '5	2.5	-35.7	-44.3	0.805869074
>ath-miR408-3p	ATGCACTGCCTCTTCCCTGGC	AT2G47020	1501	5' ATGCACTGCCTCTTCCCTGGC '3 ||||||||||||||||||||| 3' GATGGGTACGTGACGGAGAAGGGACCGAGGGA '5	0	-44.6	-44.6	1
>ath-miR408-3p	ATGCACTGCCTCTTCCCTGGC	AT2G30210	169	5' ATGCACTGCCTCTTCCCTGGC '3 ||||| |||||||| |||| 3' ACTCAAGACGTGTCGGAGAAGTGACCACAGCC '5	5	-30.2	-44.6	0.677130045
>ath-miR408-3p	ATGCACTGCCTCTTCCCTGGC	AT5G07130	110	5' ATGCACTGCCTCTTCCCTGGC '3 ||||| |||||||| |o||| 3' ACCTGAGACGTGTCGGAGAAGTGGCCGCAAAG '5	4.5	-31.8	-44.6	0.713004484
>ath-miR408-3p	ATGCACTGCCTCTTCCCTGGC	AT5G05390	119	5' ATGCACTGCCTCTTCCCTGGC '3 ||||| |||||||| |o||| 3' GCCCAGAACGTGTCGGAGAAGTGGCCGCAGAG '5	4.5	-31.8	-44.6	0.713004484
>ath-miR408-3p	ATGCACTGCCTCTTCCCTGGC	AT2G02850	108	5' ATGCACTGCCTCTTCCCT-GGC '3 |||||||||||||||||| ||| 3' TGGTACTACGTGACGGAGAAGGGAACCGGTAA '5	1	-41.3	-44.6	0.926008969
>ath-miR408-3p	ATGCACTGCCTCTTCCCTGGC	AT3G02200	764	5' ATGCACTGCCTCTTCCCTGGC '3 |o|||| |||||o||| |||| 3' TTGACGTGCGTGTCGGAGGAGGAACCGAAGTA '5	5	-32.7	-44.6	0.733183857
>ath-miR169b-5p >ath-miR169c	CAGCCAAGGATGACTTGCCGG	AT1G54160	1295	5' CAGCCAAGGATGACTTGCCGG '3 ||||||||||||||| ||| 3' GTATTCATCGGTTCCTACTGAAGGGCAGTACA '5	3	-35.3	-42.9	0.822843823
>ath-miR169b-5p >ath-miR169c	CAGCCAAGGATGACTTGCCGG	AT3G05690	1194	5' CAGCCAAGGATGACTTGCCGG '3 ||||||o||||| ||||| | 3' CTCTTACTCGGTTTCTACTAAACGGACAAGTG '5	4	-27.7	-42.9	0.645687646
>ath-miR169b-5p >ath-miR169c	CAGCCAAGGATGACTTGCCGG	AT1G72830	1503	5' CAGCCAAGGATGACTTGCCGG '3 ||||||||||||||| || 3' ATCATCATCGGTTCCTACTGAAGGGGAAGAAC '5	4	-32.9	-42.9	0.766899767
>ath-miR169b-5p >ath-miR169c	CAGCCAAGGATGACTTGCCGG	AT1G17590	1243	5' CAGCCAAGGATGACTTGCCGG '3 |||||||||||||||| || 3' TTCATCGTCGGTTCCTACTGAAGGG-AAAAAAAA '5	3	-34.5	-42.9	0.804195804
>ath-miR169b-5p >ath-miR169c	CAGCCAAGGATGACTTGCCGG	AT5G06510	1078	5' CAGCCAAGGATGACTTGCCGG '3 ||||||o||||| ||||| | 3' TTCGTACTCGGTTTCTACTAAACGGACAAATG '5	4	-27.7	-42.9	0.645687646
>ath-miR172e-3p	GGAATCTTGATGATGCTGCAT	AT5G60120	1821	5' GGAATCTTGATGATGCTGCAT '3 o|||||o|||||||||||||| 3' TCTCACTCTTAGGACTACTACGACGTAAACTT '5	1.5	-34	-36	0.944444444
>ath-miR172e-3p	GGAATCTTGATGATGCTGCAT	AT2G39250	1055	5' GGAATCTTGATGATGCTGCAT '3 ||||||o||||||||||o|| 3' ACTTTCCCTTAGGACTACTACGATGTTGACAG '5	2.5	-33.4	-36	0.927777778
>ath-miR172e-3p	GGAATCTTGATGATGCTGCAT	AT4G36920	1340	5' GGAATCTTGATGATGCTGCAT '3 o|||||o||||||||||||| 3' CTCCTCTCTTAGGACTACTACGACGTCGTAAA '5	2.5	-33.7	-36	0.936111111
>ath-miR172e-3p	GGAATCTTGATGATGCTGCAT	AT3G54990	976	5' GGAATCTTGATGATGCTGCAT '3 ||||||o||||||||||||| 3' ATTTTCCCTTAGGACTACTACGACGTTGACAG '5	2	-35.4	-36	0.983333333
>ath-miR172e-3p	GGAATCTTGATGATGCTGCAT	AT2G28550	1613	5' GGAATCTTGATGATGCTGCAT '3 o|||||o|||||||||||| | 3' TTACACTCTTAGGACTACTACGACG-AACGTTGA '5	2.5	-32.7	-36	0.908333333
>ath-miR172e-3p	GGAATCTTGATGATGCTGCAT	AT5G67180	1309	5' GGAATCTTGATGATGCTGC-AT '3 o|||||o|||||||||||| || 3' CTCCTCTCTTAGGACTACTACGACGGTAAGGG '5	2.5	-32.3	-36	0.897222222
>ath-miR172c >ath-miR172d-3p	AGAATCTTGATGATGCTGCAG	AT5G60120	1821	5' AGAATCTTGATGATGCTGCAG '3 ||||||o||||||||||||| 3' TCTCACTCTTAGGACTACTACGACGTAAACTT '5	2	-33.7	-35.8	0.941340782
>ath-miR172c >ath-miR172d-3p	AGAATCTTGATGATGCTGCAG	AT5G67180	1309	5' AGAATCTTGATGATGCTGCAG '3 ||||||o|||||||||||| o 3' CTCCTCTCTTAGGACTACTACGACGGTAAGGG '5	2.5	-32.7	-35.8	0.913407821
>ath-miR172c >ath-miR172d-3p	AGAATCTTGATGATGCTGCAG	AT3G54990	976	5' AGAATCTTGATGATGCTGCAG '3 |||||o|||||||||||||o 3' ATTTTCCCTTAGGACTACTACGACGTTGACAG '5	2.5	-33.3	-35.8	0.930167598
>ath-miR172c >ath-miR172d-3p	AGAATCTTGATGATGCTGCAG	AT4G36920	1340	5' AGAATCTTGATGATGCTGCAG '3 ||||||o|||||||||||||| 3' CTCCTCTCTTAGGACTACTACGACGTCGTAAA '5	1	-35.5	-35.8	0.991620112
>ath-miR172c >ath-miR172d-3p	AGAATCTTGATGATGCTGCAG	AT2G28550	1613	5' AGAATCTTGATGATGCTGCAG '3 ||||||o|||||||||||| | 3' TTACACTCTTAGGACTACTACGACGACGTTGA '5	2	-32.8	-35.8	0.916201117
>ath-miR172c >ath-miR172d-3p	AGAATCTTGATGATGCTGCAG	AT2G39250	1055	5' AGAATCTTGATGATGCTGCAG '3 |||||o||||||||||o||o 3' ACTTTCCCTTAGGACTACTACGATGTTGACAG '5	3	-31.3	-35.8	0.874301676
>ath-miR162a-3p >ath-miR162b-3p	TCGATAAACCTCTGCATCCAG	AT1G01040	3163	5' TCGATA-AACCTCTGCATCCAG '3 o||| ||||||||||||||| 3' GTAGCTATTATGTTGGAGACGTAGGTCGAGTA '5	6	-29.6	-37.5	0.789333333
>ath-miR393a-5p >ath-miR393b-5p	TCCAAAGGGATCGCATTGATCC	AT4G03190	1598	5' TCCAAAGGGATCGCATTGATCC '3 |||||||||||||||| | || 3' TACTGTAGGTTTCCCTAGCGTA-CCAGAGATCG '5	3	-29.6	-40.8	0.725490196
>ath-miR393a-5p >ath-miR393b-5p	TCCAAAGGGATCGCATTGATCC	AT1G12820	1895	5' TCCAAAGGGATCGCATTGATCC '3 |||||||||||||||||| | | 3' TGCTGTAGGTTTCCCTAGCGTAACAAAGCATG '5	2	-32.7	-40.8	0.801470588
>ath-miR393a-5p >ath-miR393b-5p	TCCAAAGGGATCGCATTGATCC	AT3G62980	1722	5' TCCAAAGGGATCGCATTG-ATCC '3 |||||||||||||||||| ||| 3' TTCTGTAGGTTTCCCTAGCGTAACAGAGGTCG '5	2	-36.4	-40.8	0.892156863
>ath-miR393a-5p >ath-miR393b-5p	TCCAAAGGGATCGCATTGATCC	AT3G23690	417	5' T-CCAAAGGGATCGCATTGATCC '3 | ||||||||||||| o|||o|| 3' CGGTAAACGGTTTCCCTAGCGAGACTGGGTTTC '5	3	-34.7	-40.8	0.850490196
>ath-miR393a-5p >ath-miR393b-5p	TCCAAAGGGATCGCATTGATCC	AT3G26810	2010	5' TCCAAAGGGATCGCATTGATCC '3 |||||||||||||||||| | | 3' TTCTGTAGGTTTCCCTAGCGTAACAAAGTATG '5	2	-32.7	-40.8	0.801470588
>ath-miR159b-3p	TTTGGATTGAAGGGAGCTCTT	AT5G06100	1172	5' TTTGGATTGAAGGGAGCTCTT '3 ||||| ||||||||||||o 3' GACTTATAACCTTACTTCCCTCGAGGTCGAAG '5	4.5	-32.3	-36.1	0.894736842
>ath-miR159b-3p	TTTGGATTGAAGGGAGCTCTT	AT4G26930	676	5' TTTGGATTGAAGGGAGCTCTT '3 ||||| ||||||o|||||| | 3' TACCTTAAACCAAACTTCTCTCGAGTACAAAG '5	4	-27.1	-36.1	0.750692521
>ath-miR159b-3p	TTTGGATTGAAGGGAGCTCTT	AT5G55020	1180	5' TTTGGATTGAAGGGAGCT-CTT '3 ||||| |||||||||||| ||o 3' CCCCTTAAACCAAACTTCCCTCGACGAGAACA '5	3.5	-28.2	-36.1	0.781163435
>ath-miR159b-3p	TTTGGATTGAAGGGAGCTCTT	AT2G26950	838	5' TTTGGATTGAAGGGAGCTCTT '3 o||||| ||||||||||||o 3' GTTTCGGAACCTTACTTCCCTCGAGGTTCAAG '5	4	-32.5	-36.1	0.900277008
>ath-miR159b-3p	TTTGGATTGAAGGGAGCTCTT	AT3G11440	1166	5' TTTGGATTGAAGGGAGCTCTT '3 ||||| ||||||||||||o 3' GACTTATAACCTTACTTCCCTCGAGGTCGAAG '5	4.5	-32.3	-36.1	0.894736842
>ath-miR159b-3p	TTTGGATTGAAGGGAGCTCTT	AT2G34010	449	5' TTTGGATTGAAGGGAGCTCT-T '3 ||||| |||||||| ||||| | 3' TTCTAGAAACCAAACTTCCCCCGAGATAACTTA '5	4	-26.2	-36.1	0.725761773
>ath-miR399b >ath-miR399c-3p	TGCCAAAGGAGAGTTGCCCTG	AT2G33770	751	5' TGCCAAAGGAGAGTTGCCCTG '3 |||||||||||| ||||||o 3' AGGTTAACGGTTTCCTCTATACGGGATCTTAC '5	3.5	-34.7	-41.9	0.828162291
>ath-miR167a-5p >ath-miR167b	TGAAGCTGCCAGCATGATCTA	AT1G30330	3247	5' TGAAGCTGCCAGCATGATCTA '3 o ||||||||||| |||||| 3' TGTTTATGG-TTCGACGGTCGGACTAGAGTGTCC '5	3.5	-30.5	-38.9	0.784061697
>ath-miR167a-5p >ath-miR167b	TGAAGCTGCCAGCATGATCTA	AT5G37020	2381	5' TGAAGCTGCCAGCATGATCTA '3 o ||||||||||| ||||||| 3' TGCTTATGG-TTCGACGGTCGGACTAGATTCCCC '5	2.5	-30.7	-38.9	0.789203085
>ath-miR394a >ath-miR394b-5p	TTGGCATTCTGTCCACCTCC	AT1G27340	1383	5' TTGGCATTCTGTCCACCTCC '3 ||||||||||||| |||||| 3' TATACAAACCGTAAGACAGTTGGAGGAAGGTG '5	1	-32.6	-39.2	0.831632653
>ath-miR169a-5p	CAGCCAAGGATGACTTGCCGA	AT1G54160	1295	5' CAGCCAAGGATGACTTGCCGA '3 ||||||||||||||| ||| 3' GTATTCATCGGTTCCTACTGAAGGGCAGTACA '5	3	-34.8	-41.5	0.838554217
>ath-miR169a-5p	CAGCCAAGGATGACTTGCCGA	AT1G72830	1503	5' CAGCCAAGGATGACTTGCCGA '3 ||||||||||||||| || 3' ATCATCATCGGTTCCTACTGAAGGGGAAGAAC '5	4	-32.9	-41.5	0.792771084
>ath-miR169a-5p	CAGCCAAGGATGACTTGCCGA	AT3G05690	1194	5' CAGCCAAGGATGACTTGCCGA '3 ||||||o||||| ||||| 3' CTCTTACTCGGTTTCTACTAAACGG-AACAAGTG '5	5	-27.7	-41.5	0.66746988
>ath-miR169a-5p	CAGCCAAGGATGACTTGCCGA	AT1G17590	1243	5' CAGCCAAGGATGACTTGCCGA '3 |||||||||||||||| || 3' TTCATCGTCGGTTCCTACTGAAGGG-AAAAAAAA '5	3	-34.5	-41.5	0.831325301
>ath-miR169a-5p	CAGCCAAGGATGACTTGCCGA	AT5G06510	1078	5' CAGCCAAGGATGACTTGCCGA '3 ||||||o||||| ||||| 3' TTCGTACTCGGTTTCTACTAAACGG-AACAAATG '5	5	-27.7	-41.5	0.66746988
>ath-miR172a >ath-miR172b-3p	AGAATCTTGATGATGCTGCAT	AT3G54990	976	5' AGAATCTTGATGATGCTGCAT '3 |||||o||||||||||||| 3' ATTTTCCCTTAGGACTACTACGACGTTGACAG '5	3	-33.1	-34.3	0.965014577
>ath-miR172a >ath-miR172b-3p	AGAATCTTGATGATGCTGCAT	AT4G36920	1340	5' AGAATCTTGATGATGCTGCAT '3 ||||||o||||||||||||| 3' CTCCTCTCTTAGGACTACTACGACGTCGTAAA '5	2	-33.7	-34.3	0.982507289
>ath-miR172a >ath-miR172b-3p	AGAATCTTGATGATGCTGCAT	AT5G67180	1309	5' AGAATCTTGATGATGCTGC-AT '3 ||||||o|||||||||||| || 3' CTCCTCTCTTAGGACTACTACGACGGTAAGGG '5	2	-32.3	-34.3	0.941690962
>ath-miR172a >ath-miR172b-3p	AGAATCTTGATGATGCTGCAT	AT2G28550	1613	5' AGAATCTTGATGATGCTGCAT '3 ||||||o|||||||||||| | 3' TTACACTCTTAGGACTACTACGACG-AACGTTGA '5	2	-32.7	-34.3	0.95335277
>ath-miR172a >ath-miR172b-3p	AGAATCTTGATGATGCTGCAT	AT3G14770	1277	5' AGAATCTTGATGATGCTGCAT '3 |||||||||||| oo|oo||| 3' GTTGTTTCTTAGAACTACAGTGGTGTAAAAGA '5	4	-22.4	-34.3	0.653061224
>ath-miR172a >ath-miR172b-3p	AGAATCTTGATGATGCTGCAT	AT1G53780	1537	5' AGAATCTTGATGATGCTGCAT '3 ||||o||||||| |o|oo| | 3' CGGTATTCTTGGAACTACAATGGTGCACGCAG '5	5.5	-22.5	-34.3	0.655976676
>ath-miR172a >ath-miR172b-3p	AGAATCTTGATGATGCTGCAT	AT2G39250	1055	5' AGAATCTTGATGATGCTGCAT '3 |||||o||||||||||o|| 3' ACTTTCCCTTAGGACTACTACGATGTTGACAG '5	3.5	-31.1	-34.3	0.906705539
>ath-miR172a >ath-miR172b-3p	AGAATCTTGATGATGCTGCAT	AT5G60120	1821	5' AGAATCTTGATGATGCTGCAT '3 ||||||o|||||||||||||| 3' TCTCACTCTTAGGACTACTACGACGTAAACTT '5	1	-34	-34.3	0.991253644
>ath-miR157a-5p >ath-miR157b-5p >ath-miR157c-5p	TTGACAGAAGATAGAGAGCAC	AT5G50670	1113	5' TTGACAGAAGATAGAGAGCAC '3 |||||||||| ||||||||| 3' TCCTCCTACTGTCTTCTCTCTCTCGTGTTAGT '5	3	-31.8	-36.3	0.876033058
>ath-miR157a-5p >ath-miR157b-5p >ath-miR157c-5p	TTGACAGAAGATAGAGAGCAC	AT1G27370	2379	5' TTGACAGAAGATAGAGAGCAC '3 ||||||||||| ||||||||| 3' TTCATCAACTGTCTTCTCTCTCTCGTGACATC '5	2	-32	-36.3	0.8815427
>ath-miR157a-5p >ath-miR157b-5p >ath-miR157c-5p	TTGACAGAAGATAGAGAGCAC	AT5G50570	1113	5' TTGACAGAAGATAGAGAGCAC '3 |||||||||| ||||||||| 3' TCCTCCTACTGTCTTCTCTCTCTCGTGTTAGT '5	3	-31.8	-36.3	0.876033058
>ath-miR157a-5p >ath-miR157b-5p >ath-miR157c-5p	TTGACAGAAGATAGAGAGCAC	AT2G42200	948	5' TTGACAGAAGATAGAGAGCAC '3 ||||||||||| ||||||||| 3' CACCTAAACTGTCTTCTCTCTCTCGTGTCAAA '5	2	-32	-36.3	0.8815427
>ath-miR157a-5p >ath-miR157b-5p >ath-miR157c-5p	TTGACAGAAGATAGAGAGCAC	AT1G69170	1308	5' TTGACAGAAGATAGAGAGCAC '3 o|||||||||| ||||||||| 3' TGACTCGACTGTCTTCTCTCTCTCGTGCTCAT '5	2.5	-32	-36.3	0.8815427
>ath-miR157a-5p >ath-miR157b-5p >ath-miR157c-5p	TTGACAGAAGATAGAGAGCAC	AT2G33810	798	5' TTGACAGAAGATAGAGAGCAC '3 o|||||||||| || o|||| 3' TTCTCTGACTGTCTTCTCTCATTCGTTTCGGA '5	5	-22.8	-36.3	0.628099174
>ath-miR157a-5p >ath-miR157b-5p >ath-miR157c-5p	TTGACAGAAGATAGAGAGCAC	AT3G57920	856	5' TTGACAGAAGATAGAGAGCAC '3 ||||||||||| ||||||||| 3' TACTCAAACTGTCTTCTCTCTCTCGTGTCGAA '5	2	-32	-36.3	0.8815427
>ath-miR157a-5p >ath-miR157b-5p >ath-miR157c-5p	TTGACAGAAGATAGAGAGCAC	AT5G43270	1160	5' TTGACAGAAGATAGAGAGCAC '3 ||||||||||| ||||||||| 3' AACTTAAACTGTCTTCTCTCTCTCGTGGTAGT '5	2	-32	-36.3	0.8815427
>ath-miR157a-5p >ath-miR157b-5p >ath-miR157c-5p	TTGACAGAAGATAGAGAGCAC	AT1G27360	1264	5' TTGACAGAAGATAGAGAGCAC '3 ||||||||||| ||||||||| 3' TTCTCCAACTGTCTTCTCTCTCTCGTGCCACC '5	2	-32	-36.3	0.8815427
>ath-miR156h	TGACAGAAGAAAGAGAGCAC	AT5G50570	1112	5' TGACAGAAGAAAGAGAGCAC '3 |||||||||| ||||||||| 3' CCTCCTACTGTCTTCTCTCTCTCGTGTTAGTC '5	2	-31	-34.7	0.893371758
>ath-miR156h	TGACAGAAGAAAGAGAGCAC	AT1G27370	2378	5' TGACAGAAGAAAGAGAGCAC '3 |||||||||| ||||||||| 3' TCATCAACTGTCTTCTCTCTCTCGTGACATCT '5	2	-31	-34.7	0.893371758
>ath-miR156h	TGACAGAAGAAAGAGAGCAC	AT5G43270	1159	5' TGACAGAAGAAAGAGAGCAC '3 |||||||||| ||||||||| 3' ACTTAAACTGTCTTCTCTCTCTCGTGGTAGTT '5	2	-31	-34.7	0.893371758
>ath-miR156h	TGACAGAAGAAAGAGAGCAC	AT1G27360	1263	5' TGACAGAAGAAAGAGAGCAC '3 |||||||||| ||||||||| 3' TCTCCAACTGTCTTCTCTCTCTCGTGCCACCT '5	2	-31	-34.7	0.893371758
>ath-miR156h	TGACAGAAGAAAGAGAGCAC	AT1G69170	1307	5' TGACAGAAGAAAGAGAGCAC '3 |||||||||| ||||||||| 3' GACTCGACTGTCTTCTCTCTCTCGTGCTCATC '5	2	-31	-34.7	0.893371758
>ath-miR156h	TGACAGAAGAAAGAGAGCAC	AT3G57920	855	5' TGACAGAAGAAAGAGAGCAC '3 |||||||||| ||||||||| 3' ACTCAAACTGTCTTCTCTCTCTCGTGTCGAAC '5	2	-31	-34.7	0.893371758
>ath-miR156h	TGACAGAAGAAAGAGAGCAC	AT5G50670	1112	5' TGACAGAAGAAAGAGAGCAC '3 |||||||||| ||||||||| 3' CCTCCTACTGTCTTCTCTCTCTCGTGTTAGTC '5	2	-31	-34.7	0.893371758
>ath-miR156h	TGACAGAAGAAAGAGAGCAC	AT2G42200	947	5' TGACAGAAGAAAGAGAGCAC '3 |||||||||| ||||||||| 3' ACCTAAACTGTCTTCTCTCTCTCGTGTCAAAC '5	2	-31	-34.7	0.893371758
>ath-miR156h	TGACAGAAGAAAGAGAGCAC	AT2G33810	797	5' TGACAGAAGAAAGAGAGCAC '3 |||||||||| || o|||| 3' TCTCTGACTGTCTTCTCTCATTCGTTTCGGAC '5	4.5	-21.8	-34.7	0.628242075
>ath-miR171b-3p >ath-miR171c-3p	TTGAGCCGTGCCAATATCACG	AT2G45160	1011	5' TTGAGCCGTGCCAATATCACG '3 ||||||||o||||||||| | 3' ACCACTAACTCGGCGCGGTTATAG-GGAACGCG '5	3	-33	-38.7	0.852713178
>ath-miR171b-3p >ath-miR171c-3p	TTGAGCCGTGCCAATATCACG	AT4G00150	864	5' TTGAGCCGTGCCAATATCACG '3 ||||||||o||||||||| | 3' ACAACTAACTCGGCGCGGTTATAG-GGGACTCG '5	3	-33	-38.7	0.852713178
>ath-miR171b-3p >ath-miR171c-3p	TTGAGCCGTGCCAATATCACG	AT3G60630	1053	5' TTGAGCCGTGCCAATATCACG '3 ||||||||o||||||||| | 3' AACACTAACTCGGCGCGGTTATAG-GGAACGCG '5	3	-33	-38.7	0.852713178
>ath-miR319c	TTGGACTGAAGGGAGCTCCTT	AT1G30210	1142	5' TTGGACTGAAGGGAGCTCCTT '3 ||||||||||||| |o||o| 3' ACACTTAACCTGACTTCCC-AGGGGGATGATGA '5	3	-31.7	-40.8	0.776960784
>ath-miR319c	TTGGACTGAAGGGAGCTCCTT	AT2G31070	1391	5' TTGGACTGAAGGGAGCTCCTT '3 o|||||||||||| o|o|||| 3' TTATTTGACCTGACTTCCCATGGGGAAACAAC '5	2.5	-32.9	-40.8	0.806372549
>ath-miR319c	TTGGACTGAAGGGAGCTCCTT	AT3G15030	1487	5' TTGGACTGAAGGGAGCTCCTT '3 o|||||||||||| o|o|||o 3' GACATTGACCTGACTTCCCCTGGGGAGACTCT '5	3	-33.7	-40.8	0.825980392
>ath-miR319c	TTGGACTGAAGGGAGCTCCTT	AT1G53230	1195	5' TTGGACTGAAGGGAGCTCCTT '3 |||||||||||| o|o|||o 3' CACAATTACCTGACTTCCCCTGGGGAGACACT '5	3.5	-33.5	-40.8	0.821078431
>ath-miR319c	TTGGACTGAAGGGAGCTCCTT	AT4G18390	1387	5' TTGGACTGAAGGGAGCTCCTT '3 ||||||||||||| |o||o| 3' CAACTTAACCTGACTTCCC-AGGGGGACAACTT '5	3	-31.7	-40.8	0.776960784
>ath-miR159a	TTTGGATTGAAGGGAGCTCTA	AT2G34010	449	5' TTTGGATTGAAGGGAGCTCTA '3 ||||| |||||||| |||||| 3' TTCTAGAAACCAAACTTCCCCCGAGATACTTA '5	3	-27	-36.5	0.739726027
>ath-miR159a	TTTGGATTGAAGGGAGCTCTA	AT3G60460	108	5' TTTGGATTGAAGGGAGCTCTA '3 |||||||o||| |||||||o| 3' TTCTGGAAACCTAGCTTACCTCGAGGTTAGTG '5	3.5	-29.3	-36.5	0.802739726
>ath-miR159a	TTTGGATTGAAGGGAGCTCTA	AT2G26960	875	5' TTTGGATTGAAGGGAGCTCTA '3 ||||| ||||||||o||| | 3' GTACTATAACCTTACTTCCCTTGAGCTTTAAG '5	4.5	-29.2	-36.5	0.8
>ath-miR159a	TTTGGATTGAAGGGAGCTCTA	AT2G26950	838	5' TTTGGATTGAAGGGAGCTCTA '3 o||||| ||||||||||||o| 3' GTTTCGGAACCTTACTTCCCTCGAGGTTCAAG '5	3	-33	-36.5	0.904109589
>ath-miR159a	TTTGGATTGAAGGGAGCTCTA	AT2G32460	1015	5' TTTGGATTGAAGGGAGCTCTA '3 ||||| |||||||o||||||| 3' AGCCAGAAACCAAACTTCCTTCGAGATCCTGC '5	2.5	-28.9	-36.5	0.791780822
>ath-miR159a	TTTGGATTGAAGGGAGCTCTA	AT5G55020	1180	5' TTTGGATTGAAGGGAGCT-CTA '3 ||||| |||||||||||| || 3' CCCCTTAAACCAAACTTCCCTCGACGAGAACA '5	4	-28	-36.5	0.767123288
>ath-miR159a	TTTGGATTGAAGGGAGCTCTA	AT3G11440	1166	5' TTTGGATTGAAGGGAGCTCTA '3 ||||| ||||||||||||o| 3' GACTTATAACCTTACTTCCCTCGAGGTCGAAG '5	3.5	-32.8	-36.5	0.898630137
>ath-miR159a	TTTGGATTGAAGGGAGCTCTA	AT5G06100	1172	5' TTTGGATTGAAGGGAGCTCTA '3 ||||| ||||||||||||o| 3' GACTTATAACCTTACTTCCCTCGAGGTCGAAG '5	3.5	-32.8	-36.5	0.898630137
>ath-miR159a	TTTGGATTGAAGGGAGCTCTA	AT4G37770	464	5' TTTGGATTGAAGGGAGCTCTA '3 |||||||||||o|o|o||| | 3' TCGAACAAACCTAACTTTCTTTGAGCTAAAGG '5	3	-27	-36.5	0.739726027
>ath-miR396a-5p	TTCCACAGCTTTCTTGAACTG	AT1G10120	1317	5' TTCCACAGCTTTCTTGAACTG '3 o||||||||||||||| |oo 3' TTTAAGGAGGTGTCGAAAGAACAAGGTAACAC '5	3.5	-26.5	-35.1	0.754985755
>ath-miR396a-5p	TTCCACAGCTTTCTTGAACTG	AT2G22840	792	5' TTCCACA-GCTTTCTTGAACTG '3 ||||||| |||||||||||| o 3' ACCGGAAGGTGTCCGAAAGAACTTGCTACCGC '5	3.5	-29	-35.1	0.826210826
>ath-miR396a-5p	TTCCACAGCTTTCTTGAACTG	AT4G37740	921	5' TTCCACA-GCTTTCTTGAACTG '3 ||||||| |||||||||||| o 3' ACCTGAAGGTGTCCGAAAGAACTTGCTACTGC '5	3.5	-29	-35.1	0.826210826
>ath-miR396a-5p	TTCCACAGCTTTCTTGAACTG	AT3G52910	753	5' TTCCACA-GCTTTCTTGAACTG '3 ||||||| |||||||||||| | 3' CGCCAAAGGTGTCCGAAAGAACTTGCCAAAGA '5	3	-29	-35.1	0.826210826
>ath-miR396a-5p	TTCCACAGCTTTCTTGAACTG	AT5G53660	540	5' TTCCACA-GCTTTCTTGAACTG '3 ||||||| |||||||||||| o 3' CCTCCAAGGTGTACGAAAGAACTTGCTCCTGC '5	3.5	-29	-35.1	0.826210826
>ath-miR396a-5p	TTCCACAGCTTTCTTGAACTG	AT4G24150	848	5' TTCCACA-GCTTTCTTGAACTG '3 ||||||| |||||||||||| o 3' CTACTAAGGTGTACGAAAGAACTTGCTCCTGC '5	3.5	-29	-35.1	0.826210826
>ath-miR396a-5p	TTCCACAGCTTTCTTGAACTG	AT2G45480	525	5' TTCCAC-AGCTTTCTTGAACTG '3 |||||| ||||||||||||| 3' CTTCTAAGGTGTTCGAAAGAACTTGCAAATGC '5	4	-29	-35.1	0.826210826
>ath-miR396a-5p	TTCCACAGCTTTCTTGAACTG	AT2G36400	757	5' TTCCACA-GCTTTCTTGAACTG '3 ||||||| |||||||||||| | 3' CCTCAAAGGTGTCCGAAAGAACTTGCCAACGC '5	3	-29	-35.1	0.826210826
>ath-miR157d	TGACAGAAGATAGAGAGCAC	AT1G27360	1263	5' TGACAGAAGATAGAGAGCAC '3 |||||||||| ||||||||| 3' TCTCCAACTGTCTTCTCTCTCTCGTGCCACCT '5	2	-31	-35.3	0.878186969
>ath-miR157d	TGACAGAAGATAGAGAGCAC	AT1G69170	1307	5' TGACAGAAGATAGAGAGCAC '3 |||||||||| ||||||||| 3' GACTCGACTGTCTTCTCTCTCTCGTGCTCATC '5	2	-31	-35.3	0.878186969
>ath-miR157d	TGACAGAAGATAGAGAGCAC	AT5G43270	1159	5' TGACAGAAGATAGAGAGCAC '3 |||||||||| ||||||||| 3' ACTTAAACTGTCTTCTCTCTCTCGTGGTAGTT '5	2	-31	-35.3	0.878186969
>ath-miR157d	TGACAGAAGATAGAGAGCAC	AT5G50670	1112	5' TGACAGAAGATAGAGAGCAC '3 |||||||||| ||||||||| 3' CCTCCTACTGTCTTCTCTCTCTCGTGTTAGTC '5	2	-31	-35.3	0.878186969
>ath-miR157d	TGACAGAAGATAGAGAGCAC	AT2G33810	797	5' TGACAGAAGATAGAGAGCAC '3 |||||||||| || o|||| 3' TCTCTGACTGTCTTCTCTCATTCGTTTCGGAC '5	4.5	-21.8	-35.3	0.617563739
>ath-miR157d	TGACAGAAGATAGAGAGCAC	AT3G15270	655	5' TGACAGAAGATAGAGAGCAC '3 |||||||||| ||||||| 3' ACATCTACTGTCTTCTCTCTCTCGCCCTCCCA '5	4	-28.2	-35.3	0.798866856
>ath-miR157d	TGACAGAAGATAGAGAGCAC	AT2G42200	947	5' TGACAGAAGATAGAGAGCAC '3 |||||||||| ||||||||| 3' ACCTAAACTGTCTTCTCTCTCTCGTGTCAAAC '5	2	-31	-35.3	0.878186969
>ath-miR157d	TGACAGAAGATAGAGAGCAC	AT3G57920	855	5' TGACAGAAGATAGAGAGCAC '3 |||||||||| ||||||||| 3' ACTCAAACTGTCTTCTCTCTCTCGTGTCGAAC '5	2	-31	-35.3	0.878186969
>ath-miR157d	TGACAGAAGATAGAGAGCAC	AT5G50570	1112	5' TGACAGAAGATAGAGAGCAC '3 |||||||||| ||||||||| 3' CCTCCTACTGTCTTCTCTCTCTCGTGTTAGTC '5	2	-31	-35.3	0.878186969
>ath-miR157d	TGACAGAAGATAGAGAGCAC	AT1G27370	2378	5' TGACAGAAGATAGAGAGCAC '3 |||||||||| ||||||||| 3' TCATCAACTGTCTTCTCTCTCTCGTGACATCT '5	2	-31	-35.3	0.878186969
