## Supplemental Table 10 for "PAREameters: computational inference of plant microRNA-mRNA targeting rules using RNA sequencing data"

miRNA ID(s)	miRNA Sequence	Gene	Predicted Cleavage Position	Predicted Duplex	Alignment Score	Duplex MFE	Perfect MFE	MFE Ratio
>ath-miR824-5p	TAGACCATTTGTGAGAAGGGA	AT3G57230	796	5' TAGACCATTTGTGAGAAGGGA '3 ||||||||||||||||||o|| 3' GTACAGATCTGGTAAACACTCTTCTCTTAAGA '5	0.5	-33.5	-36.5	0.917808219
>ath-miR844-5p	TGGTAAGATTGCTTATAAGCT	AT5G51270	484	5' TGGTAAGATTGCTTATAAGCT '3 ||o|||||||||| || |o | 3' CAGGTTACTATTCTAACGACTAGTTTACGACT '5	4.5	-16.8	-31.9	0.526645768
>ath-miR399e	TGCCAAAGGAGATTTGCCTCG	AT2G33770	897	5' TGCCAAAGGAGATTTGCCTCG '3 ||||||||||||||||| ||| 3' CCTATTACGGTTTCCTCTAAACG-AGCTTGTTC '5	1	-32.4	-39	0.830769231
>ath-miR781a >ath-miR781b	TTAGAGTTTTCTGGATACTTA	AT5G23480	1249	5' TTAGAGTTTTCTGGATACTTA '3 o|||||||||||||||||| | 3' CCAGAAGATCTCAAAAGACCTATGA-TTCTTAGA '5	1.5	-28.2	-29.9	0.943143813
>ath-miR161.2	TCAATGCATTGAAAGTGACTA	AT1G06580	884	5' TCAATGCATTGAAAGTGACTA '3 |||| |||o||||||||| || 3' GTAGCTAGTTTCGTGACTTTCACTAATGTAGG '5	4	-22.7	-31.7	0.716088328
>ath-miR161.2	TCAATGCATTGAAAGTGACTA	AT1G63080	1028	5' TCAATGCATTGAAAGTGACTA '3 |||||| ||||||||||||| 3' GTAGCTAGTTACTCAACTTTCACTGATGTAAA '5	4	-23.4	-31.7	0.738170347
>ath-miR161.2	TCAATGCATTGAAAGTGACTA	AT1G63130	1112	5' TCAATGCATTGAAAGTGACTA '3 ||||||| o|||||||||||| 3' GTAGTTAGTTACGCGACTTTCACTGATGTAAA '5	3	-27.7	-31.7	0.873817035
>ath-miR161.2	TCAATGCATTGAAAGTGACTA	AT1G62930	985	5' TCAATGCATTGAAAGTGACTA '3 ||||||| o|||||||||||| 3' GTAGTTAGTTACGCGACTTTCACTGATGTAAA '5	3	-27.7	-31.7	0.873817035
>ath-miR161.2	TCAATGCATTGAAAGTGACTA	AT1G63330	775	5' TCAATGCATTGAAAGTGACTA '3 ||||||||||||| ||||||| 3' GTAGCTAGTTACGTAACTTGCACTGATTTAAT '5	1	-27.5	-31.7	0.867507886
>ath-miR161.2	TCAATGCATTGAAAGTGACTA	AT1G63150	997	5' TCAATGCATTGAAAGTGACTA '3 ||||||||||||||||o|| | 3' GTAGCTAGTTACGTAACTTTCATTGTTGTAAC '5	1.5	-27.8	-31.7	0.876971609
>ath-miR161.2	TCAATGCATTGAAAGTGACTA	AT1G63400	1000	5' TCAATGCATTGAAAGTGACTA '3 ||||||| ||||||||||||| 3' GTAGTTAGTTACGCAACTTTCACTGATGTAAA '5	2	-27.3	-31.7	0.861198738
>ath-miR161.2	TCAATGCATTGAAAGTGACTA	AT1G63070	970	5' TCAATGCATTGAAAGTGACTA '3 ||||||| ||||||o ||||| 3' GTAGCTAGTTACGCAACTTTTTCTGATTTAGT '5	3.5	-20.4	-31.7	0.643533123
>ath-miR161.2	TCAATGCATTGAAAGTGACTA	AT4G26800	609	5' TCAATGCATTGAAAGTGACTA '3 | ||||||o||||||||| || 3' GTAGCTAATTACGTGACTTTCACT-ATTGTAAT '5	4	-23	-31.7	0.72555205
>ath-miR161.2	TCAATGCATTGAAAGTGACTA	AT1G62590	1050	5' TCAATGCATTGAAAGTGACTA '3 ||||||||||||| ||||||| 3' GTAGCTAGTTACGTAACTTGCACTGATTTAAT '5	1	-27.5	-31.7	0.867507886
>ath-miR161.2	TCAATGCATTGAAAGTGACTA	AT1G62910	997	5' TCAATGCATTGAAAGTGACTA '3 ||||||| o|||||||||||| 3' GTAGTTAGTTACGCGACTTTCACTGATGTAAA '5	3	-27.7	-31.7	0.873817035
>ath-miR161.2	TCAATGCATTGAAAGTGACTA	AT1G64583	748	5' TCAATGCATTGAAAGTGACTA '3 ||||o||| |||||||||| | 3' GTAGCTAGTTGCGTCACTTTCACTGTTGTAGT '5	4	-25.7	-31.7	0.810725552
>ath-miR161.2	TCAATGCATTGAAAGTGACTA	AT1G62670	988	5' TCAATGCATTGAAAGTGACTA '3 ||||||| o||||||||| || 3' GTAGCTAGTTACGCGACTTTCACTTATGTAGT '5	4	-22.8	-31.7	0.719242902
>ath-miR161.2	TCAATGCATTGAAAGTGACTA	AT5G65560	1208	5' TCAATGCATTGAAAGTGACTA '3 ||||||||||| |||||| || 3' GTAATTAGTTACGTAACATTCACTAATGTAAA '5	3	-22.2	-31.7	0.700315457
>ath-miR161.2	TCAATGCATTGAAAGTGACTA	AT1G63230	938	5' TCAATGCATTGAAAGTGACTA '3 ||||||||o||||||| || | 3' GTAACTAGTTACGTGACTTTCAATGTTGTAGT '5	3	-23.6	-31.7	0.744479495
>ath-miR161.2	TCAATGCATTGAAAGTGACTA	AT2G41720	1293	5' TCAATGCATTGAAAGTGACTA '3 ||||||||||| ||||o|| | 3' GTAGTTAGTTACGTAACATTCATTGTTGTAAA '5	3.5	-23.3	-31.7	0.735015773
>ath-miR161.2	TCAATGCATTGAAAGTGACTA	AT5G41170	892	5' TCAATGCATTGAAAGTGACTA '3 |||||||||||||||||| || 3' GTAGCTAGTTACGTAACTTTCACTAATGTAGT '5	1	-26.7	-31.7	0.842271293
>ath-miR161.2	TCAATGCATTGAAAGTGACTA	AT5G55840	1129	5' TCAATGCATTGAAAGTGACTA '3 |||| |||||||||||o|| | 3' GTAGTTAGTTTCGTAACTTTCATTG-TTACTAAG '5	3.5	-23.6	-31.7	0.744479495
>ath-miR161.2	TCAATGCATTGAAAGTGACTA	AT5G16640	833	5' TCAATGCATTGAAAGTGACTA '3 ||||o|||||||||||o| || 3' GTAGTTAGTTGCGTAACTTTCATTTATGTAGT '5	2.5	-24.2	-31.7	0.76340694
>ath-miR161.2	TCAATGCATTGAAAGTGACTA	AT3G16710	784	5' TCAATGCATTGAAAGTGACTA '3 ||||o||| ||||||||| || 3' GTAGCTAGTTGCGTCACTTTCACTAATGTAAT '5	4	-22.4	-31.7	0.706624606
>ath-miR400	TATGAGAGTATTATAAGTCAC	AT1G62720	996	5' T-ATGAGAGTATTATAAGTCAC '3 | |||||||||||||||||||| 3' GGGCAAATTACTCTCATAATATTCAGTGATGTA '5	1	-29.2	-30	0.973333333
>ath-miR400	TATGAGAGTATTATAAGTCAC	AT3G16710	996	5' TATGAGAGTATTATAAGTCAC '3 |||||||||| |||||o|||| 3' AGGTACATACTCTCATCATATTTAGTGAAGTA '5	2.5	-23.8	-30	0.793333333
>ath-miR400	TATGAGAGTATTATAAGTCAC	AT1G62910	1209	5' TATGAGAGTATTATAAGTCAC '3 |||o||||||o| |||||||| 3' AGGGAAATATTCTCATGACATTCAGTGATGCA '5	4	-23.5	-30	0.783333333
>ath-miR400	TATGAGAGTATTATAAGTCAC	AT1G06580	1096	5' TATGAGAGTATTATAAGTCAC '3 ||||||||||||||||||||| 3' AGGTAAATACTCTCATAATATTCAGTGACGTA '5	0	-30	-30	1
>ath-miR400	TATGAGAGTATTATAAGTCAC	AT1G63400	1212	5' T-ATGAGAGTATTATAAGTCAC '3 | ||o|||||||| |||||||| 3' AGGCAAATTATTCTCATAACATTCAGTGATGCA '5	4	-22.7	-30	0.756666667
>ath-miR400	TATGAGAGTATTATAAGTCAC	AT5G16640	1045	5' T-ATGAGAGTATTATAAGTCAC '3 | ||||||o||o||||||| || 3' AGGTAAATTACTCTTATGATATTCAATGTTGTA '5	4	-20.5	-30	0.683333333
>ath-miR400	TATGAGAGTATTATAAGTCAC	AT1G22960	1239	5' TATGAGAGTATTATAAGTCAC '3 ||| ||||||||||| ||||| 3' TGGTAGATAATCTCATAATATCCAGTGTTATG '5	3	-20	-30	0.666666667
>ath-miR400	TATGAGAGTATTATAAGTCAC	AT1G64580	1066	5' TATGAGAGTATTATAAGTCAC '3 ||||||||| ||||| ||||| 3' AGGACAATACTCTCACAATATCCAGTGTTGTA '5	3	-21.5	-30	0.716666667
>ath-miR400	TATGAGAGTATTATAAGTCAC	AT1G62930	1197	5' TATGAGAGTATTATAAGTCAC '3 |||o|||||||| |||||||| 3' AGGGAAATATTCTCATAACATTCAGTGATGCA '5	3	-23.5	-30	0.783333333
>ath-miR400	TATGAGAGTATTATAAGTCAC	AT5G39710	942	5' T-ATGAGAGTATTATAAGTCAC '3 | ||o|||||||||||||| || 3' TGGAAAATTATTCTCATAATATTCATTGAAGTA '5	3	-20.6	-30	0.686666667
>ath-miR400	TATGAGAGTATTATAAGTCAC	AT1G63130	1324	5' TATGAGAGTATTATAAGTCAC '3 |||o|||||||| |||||||| 3' AGGGAAATATTCTCATAACATTCAGTGATGCA '5	3	-23.5	-30	0.783333333
>ath-miR400	TATGAGAGTATTATAAGTCAC	AT1G62590	1262	5' TATGAGAGTATTATAAGTCAC '3 ||||||||||||||| || || 3' AGGGAAATACTCTCATAATATACATTGATGTA '5	2	-19.4	-30	0.646666667
>ath-miR400	TATGAGAGTATTATAAGTCAC	AT5G46680	725	5' T-ATGAGAGTATTATAAGTCAC '3 | ||||||o||||||| |||| 3' TGGTAAACTACTCTTATAATATGCAGTATTCGA '5	4	-20.6	-30	0.686666667
>ath-miR400	TATGAGAGTATTATAAGTCAC	AT1G63080	1240	5' TATGAGAGTATTATAAGTCAC '3 |||o|| ||||||||||| || 3' AGGTAAATATTCACATAATATTCAATGATGCA '5	4	-16	-30	0.533333333
>ath-miR400	TATGAGAGTATTATAAGTCAC	AT1G63330	987	5' TATGAGAGTATTATAAGTCAC '3 ||||||||||||||| || | 3' AGGGAAATACTCTCATAATATACA-TAGATTTA '5	3	-19.1	-30	0.636666667
>ath-miR400	TATGAGAGTATTATAAGTCAC	AT3G22470	1232	5' TATGAGAGTATTATAAGTCAC '3 |||||||o||o|||||||||| 3' CGATAAATACTCTTATGATATTCAGTGCTACA '5	2	-27.7	-30	0.923333333
>ath-miR400	TATGAGAGTATTATAAGTCAC	AT4G19440	1249	5' TATGAGAGTATTATAAGTC-AC '3 ||||||||||||||| ||| || 3' AGGGAAATACTCTCATAATATGCAGCTGCTAC '5	2	-22.6	-30	0.753333333
>ath-miR400	TATGAGAGTATTATAAGTCAC	AT1G62670	1200	5' TATGAGAGTATTATAAGTCAC '3 |||o|| |||||||||||||| 3' AGGGAAATATTCGCATAATATTCAGTGATGTA '5	3	-23.4	-30	0.78
>ath-miR400	TATGAGAGTATTATAAGTCAC	AT1G63070	1080	5' TATGAGAGTATTATAAGTCAC '3 |||o|| ||||||||||o||| 3' AGGGAAATATTCGCATAATATTCGGTGATGTA '5	3.5	-22.8	-30	0.76
>ath-miR397b	TCATTGAGTGCATCGTTGATG	AT5G60020	753	5' TCATTGAGTGCATCGTTGATG '3 |||||o|||||| |o||||| 3' TCGAGCAGTAATTCACGTCGTAACTAATCGGA '5	4.5	-24.8	-35	0.708571429
>ath-miR397b	TCATTGAGTGCATCGTTGATG	AT3G60250	243	5' TCATTGAGTGCATCGTTGATG '3 | |||||||||||||||||| 3' TCAAAGAAA-TAACTCACGTAGCAACTAAGCAAA '5	2	-29.6	-35	0.845714286
>ath-miR397b	TCATTGAGTGCATCGTTGATG	AT2G38080	760	5' TCATTGAGTGCATCGTTGATG '3 |||||o|||||| ||||||o 3' TCAAGAAGTAATTCACGTCGCAACTGATCAGC '5	4.5	-26.3	-35	0.751428571
>ath-miR397b	TCATTGAGTGCATCGTTGATG	AT2G29130	740	5' TCATTGAGTGCATCGTTGATG '3 |||||||||||| |o||||| 3' TCAAGCAGTAACTCACGTCGTAACTAATTAGC '5	3.5	-27	-35	0.771428571
>ath-miR842	TCATGGTCAGATCCGTCATCC	AT5G38550	176	5' TCATGGTCAGATCCGTCATCC '3 ||||| ||||||||o|||||| 3' TGTAGTAGTACAAGTCTAGGTAGTAGGGTGAG '5	2.5	-31.8	-40.3	0.789081886
>ath-miR774a	TTGGTTACCCATATGGCCATC	AT3G22700	815	5' TTGGTTACCCATATGGCCATC '3 ||||||| |||||| ||||| 3' TACAATAACCAATAGGTATAGAGGTAGAAACC '5	4	-22.3	-38.3	0.582245431
>ath-miR774a	TTGGTTACCCATATGGCCATC	AT3G19890	800	5' TTGGTTACCCATATGGCCATC '3 |||||||||||||||||||| 3' TAGAATCACCAATGGGTATACCGGTAGAGCGG '5	1	-38	-38.3	0.992167102
>ath-miR774a	TTGGTTACCCATATGGCCATC	AT3G17265	758	5' TTGGTTACCCATATGGCCATC '3 |||||o||||||||o |||| 3' AATCAAAACCAGTGGGTATATAAGTAGAAATA '5	3.5	-26	-38.3	0.678851175
>ath-miR774a	TTGGTTACCCATATGGCCATC	AT3G17490	815	5' TTGGTTACCCATATGGCCATC '3 |||||o||||||||o ||||| 3' TAAAATAACCAGTGGGTATATAGGTAGAAAAG '5	2.5	-29.1	-38.3	0.759791123
>ath-miR774a	TTGGTTACCCATATGGCCATC	AT3G22720	827	5' TTGGTTACCCATATGGCCATC '3 ||||||| |||||| ||||| 3' TTCAATAACCAATAGGTATAGAGGTAGAAACT '5	4	-22.3	-38.3	0.582245431
>ath-miR395b >ath-miR395c >ath-miR395f	CTGAAGTGTTTGGGGGGACTC	AT4G14680	425	5' CTGAAGTGTTTGGGGGGACTC '3 ||||| ||||||o||o|||| 3' TAACTTTACTTCTCAAACCTCCTTGAGTCTAA '5	4	-29.6	-41.5	0.713253012
>ath-miR395b >ath-miR395c >ath-miR395f	CTGAAGTGTTTGGGGGGACTC	AT5G10180	136	5' CTGAAGTGTTTGGGGGGACTC '3 |||||||||||||o|o||| 3' AACTTAAACTTCACAAACCCTCTTGAACTACA '5	3	-31.8	-41.5	0.76626506
>ath-miR395b >ath-miR395c >ath-miR395f	CTGAAGTGTTTGGGGGGACTC	AT3G22890	453	5' CTGAAGTGTTTGGGGGGACTC '3 ||||| ||||||o||o|||| 3' CAATTTTACTTCTCAAACCTCCTTGAGCCTAA '5	4	-29.6	-41.5	0.713253012
>ath-miR395b >ath-miR395c >ath-miR395f	CTGAAGTGTTTGGGGGGACTC	AT5G43780	406	5' CTGAAGTGTTTGGGGGGACTC '3 ||||||||||||o||o|||| 3' CAATTTTACTTCACAAACCTCCTTGAGACTGA '5	2	-33.8	-41.5	0.814457831
>ath-miR863-3p	TTGAGAGCAACAAGACATAAT	AT4G13495	722	5' TTGAGAGCAACAAGACATAAT '3 |||||| ||||||||||||| 3' TACGATAACTCTAGTTGTTCTGTATTCTTTCT '5	3	-24.8	-31.8	0.779874214
>ath-miR780.1	TCTAGCAGCTGTTGAGCAGGT	AT5G41610	1906	5' TCTAGCAGCTGTTGAGCAGGT '3 ||| o||||||||| ||||o| 3' AAAAAAAGAATGTCGACAACACGTCTATAGAA '5	4.5	-26.6	-40.8	0.651960784
>ath-miR846-3p	TTGAATTGAAGTGCTTGAATT	AT5G49850	799	5' TTGAATTGAAGTGCTTGAATT '3 o|||||o||||||||||||| 3' AACCAAGACTTAGCTTCACGAACTTACTGGCG '5	2.5	-28.3	-28.9	0.979238754
>ath-miR846-3p	TTGAATTGAAGTGCTTGAATT	AT5G49870	284	5' TTGAATTGAAGTGCTTGAATT '3 ||o||||||||||||| |||o 3' AACCAAAATTTAACTTCACGAAGTTAGGGACA '5	2.5	-23.3	-28.9	0.806228374
>ath-miR846-3p	TTGAATTGAAGTGCTTGAATT	AT1G57570	464	5' TTGAATTGAAGTGCTTGAAT-T '3 |||||||||||| ||||||| | 3' AACCAAAACTTAACTTCAGGAACTTACAATTGG '5	3	-24.5	-28.9	0.847750865
>ath-miR846-3p	TTGAATTGAAGTGCTTGAATT	AT5G28520	275	5' TTGAATTGAAGTGCTTGAATT '3 ||||||| ||||||||| ||o 3' AACCAAAACTTAAATTCACGAACCTAGTGTGG '5	3.5	-19.2	-28.9	0.664359862
>ath-miR846-3p	TTGAATTGAAGTGCTTGAATT	AT1G52070	365	5' TTGAATTGAAGTGCTTGAATT '3 ||||||| ||||||||| ||o 3' AACCAAAACTTAAGTTCACGAACGTAGCATGG '5	3.5	-21.6	-28.9	0.747404844
>ath-miR846-3p	TTGAATTGAAGTGCTTGAATT	AT1G52130	731	5' TTGAATTGAAGTGCTTGAATT '3 |||||||| ||||||||||| 3' AACCAAAACTTAACGTCACGAACTTACTGTGG '5	3	-24.1	-28.9	0.833910035
>ath-miR846-3p	TTGAATTGAAGTGCTTGAATT	AT1G60110	290	5' TTGAATTGAAGTGCTTGAATT '3 |||||||||||| ||| |||o 3' AACCAAAACTTAACTTCAGGAAATTAGCGTAG '5	3.5	-18.8	-28.9	0.650519031
>ath-miR846-3p	TTGAATTGAAGTGCTTGAATT	AT1G52060	365	5' TTGAATTGAAGTGCTTGAATT '3 ||||||| ||||||||| ||o 3' AACCAAAACTTAAGTTCACGAACGTAGTGTGG '5	3.5	-21.6	-28.9	0.747404844
>ath-miR846-3p	TTGAATTGAAGTGCTTGAATT	AT2G25980	328	5' TTGAATTGAAGTGCTTGAATT '3 |o||||||||||||||| ||o 3' AACCAAAGCTTAACTTCACGAACCTAGTGTGG '5	2.5	-25.2	-28.9	0.871972318
>ath-miR846-3p	TTGAATTGAAGTGCTTGAATT	AT1G52050	357	5' TTGAATTGAAGTGCTTGAATT '3 |||||||| |||||||| ||o 3' AACCAAAACTTAACCTCACGAACGTAGTGTGG '5	3.5	-20.9	-28.9	0.723183391
>ath-miR778	TGGCTTGGTTTATGTACACCG	AT2G22740	1186	5' TGGCTTGGTTTATGTACACCG '3 |||||||||||||||| |||o 3' GGCCGGACCGAACCAAATACATATGGTTCTTA '5	1.5	-29.7	-36.8	0.807065217
>ath-miR778	TGGCTTGGTTTATGTACACCG	AT2G35160	1363	5' TGGCTTGGTTTATGTACACCG '3 ||o||||||o|||||| |||o 3' GGTGAAACTGAACCAGATACATATGGTTCTTC '5	3.5	-27.1	-36.8	0.736413043
>ath-miR163	TTGAAGAGGACTTGGAACTTCGAT	AT3G44860	331	5' TTGAAGAGGACTTGGAACTTCGAT '3 |||||||oo|||||||||| |||| 3' CTTAGTAACTTCTTTTGAACCTTGA-GCTAAGG '5	3	-31.1	-41	0.758536585
>ath-miR163	TTGAAGAGGACTTGGAACTTCGAT	AT1G15125	263	5' TTGAAGAGGACTTGGAACT-TCGAT '3 |||||||o||||||o|||| || 3' TGCAGCAACTTCTTCTGAACTTTGACTCCTCA '5	5.5	-26.8	-41	0.653658537
>ath-miR163	TTGAAGAGGACTTGGAACTTCGAT	AT1G66690	342	5' TTGAAGAGGACTTGGAACTTCGAT '3 ||||||||||||||||||| |||| 3' TTCAGCAACTTCTCCTGAACCTTGA-GCTACAA '5	1	-36.5	-41	0.890243902
>ath-miR163	TTGAAGAGGACTTGGAACTTCGAT	AT1G66720	346	5' TTGAAGAGGACTTGGAACTTCGAT '3 |||||||||||o||||||| |||| 3' TTCAGCAACTTCTCCTGGACCTTGA-GCTACAA '5	2	-36.2	-41	0.882926829
>ath-miR163	TTGAAGAGGACTTGGAACTTCGAT	AT1G66700	358	5' TTGAAGAGGACTTGGAACTTCGAT '3 ||||||||||||||||||| |||| 3' TTTAGTAACTTCTCCTGAACCTTGA-GCTACAA '5	1	-36.5	-41	0.890243902
>ath-miR163	TTGAAGAGGACTTGGAACTTCGAT	AT3G44870	324	5' TTGAAGAGGACTTGGAACTTCGAT '3 |||||||oo|||||||||| |||| 3' CTTAGTAACTTCTTTTGAACCTTGA-GCTATAA '5	3	-31.1	-41	0.758536585
>ath-miR780.2	TTCTTCGTGAATATCTGGCAT	AT5G41610	1885	5' TTCTTCGTGAATATCTGGCAT '3 |||||o|||||||| |o||| 3' CGTCTATAGAAGTACTTATAGTCTGTAACTTC '5	3.5	-24.4	-33.7	0.724035608
>ath-miR3440b-5p	TTTTCTTGGCCCATCCACTTC	AT5G08490	2442	5' TTTTCTTGGCCCATCCACTTC '3 ||o||| ||||||||||||| 3' TTTCTGTAAGGAAACGGGTAGGTGAAGATCGG '5	4	-30.3	-37.6	0.805851064
>ath-miR1886.1	TGAGAGAAGTGAGATGAAATC	AT2G47940	29	5' TGAGAGAAGTGAGATGAAATC '3 ||||||||||||| |||| 3' TTGATGTCTCTCTTCACTCTTCTTTCTCTCTT '5	4	-26.4	-34	0.776470588
>ath-miR857	TTTTGTATGTTGAAGGTGTAT	AT3G09220	157	5' TTTTGTATGTTGAAGGTGTAT '3 |||||||o||||||||||| | 3' CAATTCAAAACATGCAACTTCCACACAAGGTG '5	2	-27.3	-29.3	0.931740614
>ath-miR858a	TTTCGTTGTCTGTTCGACCTT	AT5G49330	386	5' TTTCGTTGTCTGTTCGACCTT '3 ||||||||||||||| ||| 3' AAAATTAAAGCAACAGACAAGAAGGACCATCT '5	3	-27.3	-34.4	0.793604651
>ath-miR858a	TTTCGTTGTCTGTTCGACCTT	AT1G66230	469	5' TTTCGTTGTCTGTTCGACCTT '3 ||||||||||||||| ||| 3' AGAACTAAAGCAACAGACAAGAAGGACCATTT '5	3	-27.3	-34.4	0.793604651
>ath-miR858a	TTTCGTTGTCTGTTCGACCTT	AT3G08500	529	5' TTTCGTTGTCTGTTCGACCTT '3 |o||||||||||||| |||| 3' AAAACTAGAGCAACAGACAAGATGGACCTTCG '5	3	-28.1	-34.4	0.816860465
>ath-miR858a	TTTCGTTGTCTGTTCGACCTT	AT1G06180	403	5' TTTCGTTGTCTGTTCGACCTT '3 |||||||||||||||| || 3' AAAATTAAAGCAACAGACAAGCAGGTCCGTTA '5	3	-27.7	-34.4	0.805232558
>ath-miR858a	TTTCGTTGTCTGTTCGACCTT	AT2G47460	402	5' TTTCGTTGTCTGTTCGACCTT '3 ||||||||||||||| ||o| 3' AAAAATAAAGCAACAGACAAGA-GGGACCATCT '5	2.5	-27.1	-34.4	0.787790698
>ath-miR856	TAATCCTACCAATAACTTCAGC	AT5G41610	416	5' TAATCCTACCAATAACTTCAGC '3 ||||||o||||||||||||||| 3' GTTCGTATTAGGGTGGTTATTGAAGTCGTTAT '5	1	-34.5	-34.8	0.99137931
>ath-miR398b-3p >ath-miR398c-3p	TGTGTTCTCAGGTCACCCCTG	AT3G15640	106	5' TGTG-TTCTCAGGTCACCCCTG '3 |||| |||||||||||| ||| 3' ACACAACACTAAGAGTCCAGTGTGGAACTTCC '5	4	-30.2	-42.3	0.713947991
>ath-miR398b-3p >ath-miR398c-3p	TGTGTTCTCAGGTCACCCCTG	AT1G12520	736	5' TGTGTTCTCAGGTCACCC-CTG '3 ||||||o|||||| ||| || 3' CGGAGATCACAAGGGTCCAGAGGGTTACCGAG '5	5	-29.1	-42.3	0.687943262
>ath-miR398b-3p >ath-miR398c-3p	TGTGTTCTCAGGTCACCCCTG	AT1G08830	128	5' TGTGTTCTCAGGTCACCCCTG '3 |||| ||||||| |||||| 3' CCGGAAACACTAGAGTCCTTTGGGGAAACCTT '5	6	-29.1	-42.3	0.687943262
>ath-miR398b-3p >ath-miR398c-3p	TGTGTTCTCAGGTCACCCCTG	AT2G28190	487	5' TGTGTTCTCAGGTCACCCCTG '3 ||| |||o|||||||||| oo 3' CGTAAATACA-AAGGGTCCAGTGGGCGTACTGC '5	5	-28.8	-42.3	0.680851064
>ath-miR779.1	TTCTGCTATGTTGCTGCTCAT	AT5G53890	1409	5' TTCTGCTATGTTGCTGCTCAT '3 |||||| ||||||| || ||| 3' TCTCCAAAGACGTTACAACGTCGTGTAAGTAA '5	4	-22.8	-36.4	0.626373626
>ath-miR447a-3p >ath-miR447b	TTGGGGACGAGATGTTTTGTTG	AT3G45090	1350	5' TTGGGGACGAGATGTTTTGTTG '3 ||o||o||||||||||| ||oo 3' AAATAGAATCCTTGCTCTACAAA-CAGTCGAGC '5	4	-26.9	-37.7	0.713527851
>ath-miR447a-3p >ath-miR447b	TTGGGGACGAGATGTTTTGTTG	AT5G60760	1291	5' TTGGGGACGAGATGTTTTGTTG '3 ||||||||||||||||| ||oo 3' AAATAGAACCCCTGCTCTACAAA-CAGTCGAGC '5	2	-32.1	-37.7	0.851458886
>ath-miR822-5p	TGCGGGAAGCATTTGCACATG	AT5G02350	1267	5' TGCGGGAAGCATTTGCACATG '3 ||||o|||||||||||||||| 3' GAAAGAACGCTCTTCGTAAACGTGTACGGAGT '5	1	-35.8	-38.8	0.922680412
>ath-miR776	TCTAAGTCTTCTATTGATGTT	AT5G62310	2305	5' TCTAAGTCTTCTATTGATGTT '3 || ||o||||||||||||||| 3' TATTAAAGTTTTAGAAGATAACTACAAGCTAG '5	3	-23	-29.9	0.769230769
>ath-miR173-5p	TTCGCTTGCAGAGAGAAATCAC	AT2G39675	379	5' TTCGCTTGCAGAGAGAAATCAC '3 |||||||| |||||o||||||| 3' CCAGATAAGCGAACATCTCTTTTTAGTGTTGT '5	2.5	-29	-38.3	0.757180157
>ath-miR173-5p	TTCGCTTGCAGAGAGAAATCAC	AT2G39681	418	5' TTCGCTTGCAGAGAGAAATCAC '3 |||||||| |||||o||||||| 3' AGTAGTAAGCGAACCTCTCTTTTTAGTGTTTT '5	2.5	-29	-38.3	0.757180157
>ath-miR173-5p	TTCGCTTGCAGAGAGAAATCAC	AT1G50055	374	5' TTCGCTTGCAGAGAGAAATCAC '3 |||||||| ||||o||||||| 3' CTGAGTAAGCGAACAACTCTTTTTAGTGTTCT '5	4.5	-27	-38.3	0.704960836
>ath-miR173-5p	TTCGCTTGCAGAGAGAAATCAC	AT2G27400	379	5' TTCGCTTGCAGAGAGAAATCAC '3 |||||||| |||||o||||||| 3' CTGAGTAAGCGAACATCTCTTTTTAGTGTTGT '5	2.5	-29	-38.3	0.757180157
>ath-miR837-3p	AAACGAACAAAAAACTGATGG	AT5G08415	1284	5' AAACGAACAAAAAACTGATGG '3 ||||o||||||||| | || 3' ATTTTCTTTGTTTGTTTTTTCTAT-CCTTCTTC '5	5	-13.1	-29.2	0.448630137
>ath-miR773a	TTTGCTTCCAGCTTTTGTCTC	AT4G14140	21	5' TTTGC-TTCCAGCTTTTGTCTC '3 ||||| |||||||||||||||| 3' GAAGAAAACGAAAGGTCGAAAACAGAGGTAAA '5	2	-31.8	-35.1	0.905982906
>ath-miR158a-3p	TCCCAAATGTAGACAAAGCA	AT1G64100	487	5' TCCCAAATGTAGACAAAGCA '3 |||||||||||||||| | 3' ACTCGAACC-GGTTTACATCTGTTTCTTTTTCTG '5	3	-23.7	-32.7	0.724770642
>ath-miR158a-3p	TCCCAAATGTAGACAAAGCA	AT3G03580	655	5' TCCCAAATGTAGACAAAGCA '3 |||||||||o|| ||||o|| 3' CGTTTAAGGGTTTACGTCCGTTTTGTGAACTT '5	3.5	-25.2	-32.7	0.770642202
>ath-miR859	TCTCTCTGTTGTGAAGTCAAA	AT3G22720	702	5' TCTCTCTGTTGTGAAGTCAAA '3 || |||||||||o||o||||| 3' AAAGTTAGCGAGACAACATTTTAGTTTGTAAT '5	3.5	-25	-34	0.735294118
>ath-miR859	TCTCTCTGTTGTGAAGTCAAA	AT3G13830	696	5' TCTCTCTGTTGTGAAGTCAAA '3 |||||o||o||||||||||| 3' AGGTTTTGAGAGGCAGCACTTCAGTTTTGTCT '5	3	-31.8	-34	0.935294118
>ath-miR859	TCTCTCTGTTGTGAAGTCAAA	AT5G36820	729	5' TCTCTCTGTTGTGAAGTCAAA '3 ||||||||||||o||o||||| 3' AGGTTTAGAGAGACAACATTTTAGTTTTGTTT '5	1.5	-29.5	-34	0.867647059
>ath-miR859	TCTCTCTGTTGTGAAGTCAAA	AT3G16820	519	5' TCTCTCTGTTGTGAAGTCAAA '3 ||||||||||||o||o||||| 3' AGGTTTAGAGAGACAACATTTTAGTTTTGTTT '5	1.5	-29.5	-34	0.867647059
>ath-miR859	TCTCTCTGTTGTGAAGTCAAA	AT3G16880	669	5' TCTCTCTGTTGTGAAGTCAAA '3 ||||||||||||o||o||||| 3' AGGTTTAGAGAGACAACATTTTAGTTTTCTTT '5	1.5	-29.5	-34	0.867647059
>ath-miR859	TCTCTCTGTTGTGAAGTCAAA	AT3G49510	754	5' TCTCTCTGTTGTGAAGTCAAA '3 ||||||||||||o||o||||| 3' AGGTTTAGAGAGACAACATTTTAGTTTTGTCT '5	1.5	-29.5	-34	0.867647059
>ath-miR859	TCTCTCTGTTGTGAAGTCAAA	AT3G49520	705	5' TCTCTCTGTTGTGAAGTCAAA '3 |||||| ||||||||o||||| 3' AGGTTTAGAGAGCCAACACTTTAGTTTTGTCG '5	2.5	-27	-34	0.794117647
>ath-miR859	TCTCTCTGTTGTGAAGTCAAA	AT3G21170	732	5' TCTCTCTGTTGTGAAGTCAAA '3 ||||||||||| |||o||||| 3' AGGTTTAGAGAGACAACTCTTTAGTTTTGAAT '5	2.5	-27.5	-34	0.808823529
>ath-miR859	TCTCTCTGTTGTGAAGTCAAA	AT2G27520	615	5' TCTCTCTGTTGTGAAGTCAAA '3 |||||||||||||o||||| 3' AGATTTACC-AGAGACAACACTTTAGTTTTGAGT '5	2.5	-27.9	-34	0.820588235
>ath-miR859	TCTCTCTGTTGTGAAGTCAAA	AT2G18780	746	5' TCTCTCTGTTGTGAAGTCAAA '3 ||||||o||||||||o||||| 3' AGATTTAGAGAGGCAACACTTTAGTTTTGTGT '5	1.5	-31	-34	0.911764706
>ath-miR859	TCTCTCTGTTGTGAAGTCAAA	AT3G20710	672	5' TCTCTCTGTTGTGAAGTCAAA '3 ||||||| ||||o||o||||| 3' AGGTTTAGAGAGAGAACATTTTAGTTTTGTAT '5	3.5	-25.9	-34	0.761764706
>ath-miR859	TCTCTCTGTTGTGAAGTCAAA	AT5G36200	747	5' TCTCTCTGTTGTGAAGTCAAA '3 ||||||||||||o|||||||| 3' AGGTTTAGAGAGACAACATTTCAGTTTTGTCT '5	1	-31.8	-34	0.935294118
>ath-miR859	TCTCTCTGTTGTGAAGTCAAA	AT3G19880	669	5' TCTCTCTGTTGTGAAGTCAAA '3 ||||||||oo||o||o||||| 3' CGGTTTAGAGAGACGGCATTTTAGTTTTGTCT '5	3.5	-28.7	-34	0.844117647
>ath-miR859	TCTCTCTGTTGTGAAGTCAAA	AT2G24510	429	5' TCTCTCTGTTGTGAAGTCAAA '3 ||||||o |||||||o||||| 3' GGGTTTAGAGAGGGAACACTTTAGTTTTATGT '5	3.5	-28.1	-34	0.826470588
>ath-miR859	TCTCTCTGTTGTGAAGTCAAA	AT3G17280	678	5' TCTCTCTGTTGTGAAGTCAAA '3 ||||||o||||oo||o||||| 3' ACGTTTAGAGAGGCAACGTTTTAGTTTGGACT '5	3.5	-27.8	-34	0.817647059
>ath-miR859	TCTCTCTGTTGTGAAGTCAAA	AT1G32140	1227	5' TCTCTCTGTTGTGAAGTCAAA '3 |||||| |||||o||o||||| 3' AGGTTTAGAGAGCCAACATTTTAGTTTTGTGT '5	3.5	-24.8	-34	0.729411765
>ath-miR859	TCTCTCTGTTGTGAAGTCAAA	AT3G22350	681	5' TCTCTCTGTTGTGAAGTCAAA '3 ||||||||||||o||o||||| 3' TAATTTAGAGAGACAACATTTTAGTTTTGATG '5	1.5	-29.5	-34	0.867647059
>ath-miR859	TCTCTCTGTTGTGAAGTCAAA	AT5G36730	729	5' TCTCTCTGTTGTGAAGTCAAA '3 ||||||||||||o||o||||| 3' AGGTTTAGAGAGACAACATTTTAGTTTTGTTT '5	1.5	-29.5	-34	0.867647059
>ath-miR859	TCTCTCTGTTGTGAAGTCAAA	AT5G42460	711	5' TCTCTCTGTTGTGAAGTCAAA '3 | |||||||||||||o|| || 3' AGGTTTAAA-AGAGACAACACTTTAGCTTTGTTT '5	2.5	-25.9	-34	0.761764706
>ath-miR859	TCTCTCTGTTGTGAAGTCAAA	AT1G67450	663	5' TCTCTCTGTTGTGAAGTCAAA '3 ||||||| ||||o||o||||| 3' GTGTTTAGAGAGAGAACATTTTAGTTTTCTTT '5	3.5	-25.9	-34	0.761764706
>ath-miR859	TCTCTCTGTTGTGAAGTCAAA	AT2G04920	678	5' TCTCTCTGTTGTGAAGTCAAA '3 ||||||oo||||o||o||||| 3' AAATTTAGAGAGGTAACATTTTAGTTTTGGCT '5	3.5	-26.3	-34	0.773529412
>ath-miR859	TCTCTCTGTTGTGAAGTCAAA	AT3G17540	696	5' TCTCTCTGTTGTGAAGTCAAA '3 |||||||||o ||||o||||| 3' GAGTTTAGAGAGACAGAACTTTAGTTTCATGT '5	3.5	-25.9	-34	0.761764706
>ath-miR859	TCTCTCTGTTGTGAAGTCAAA	AT3G22700	687	5' TCTCTCTGTTGTGAAGTCAAA '3 |||||||||| |o|||||||| 3' AAATTTAGAGAGACAAAATTTCAGTTTGTATT '5	3	-25.6	-34	0.752941176
>ath-miR859	TCTCTCTGTTGTGAAGTCAAA	AT3G17570	666	5' TCTCTCTGTTGTGAAGTCAAA '3 |||||||||||o|||o||||| 3' AGGTTTAGAGAGACAACGCTTTAGTTTGGACT '5	1.5	-31.3	-34	0.920588235
>ath-miR859	TCTCTCTGTTGTGAAGTCAAA	AT3G22710	513	5' TCTCTCTGTTGTGAAGTCAAA '3 ||||||||||||o||o||||| 3' AAACTTAGAGAGACAACATTTTAGTTTGTAAT '5	1.5	-29.5	-34	0.867647059
>ath-miR859	TCTCTCTGTTGTGAAGTCAAA	AT1G11810	681	5' TCTCTCTGTTGTGAAGTCAAA '3 |||||| ||||||||||||| 3' AGGTTTTGAGAGAGAACACTTCAGTTTTGTCT '5	3	-29.2	-34	0.858823529
>ath-miR859	TCTCTCTGTTGTGAAGTCAAA	AT3G24580	705	5' TCTCTCTGTTGTGAAGTCAAA '3 ||||||| |||||||o||||| 3' GGATTTAGAGAGAGAACACTTTAGTTTTGTCT '5	2.5	-28.1	-34	0.826470588
>ath-miR859	TCTCTCTGTTGTGAAGTCAAA	AT3G13820	732	5' TCTCTCTGTTGTGAAGTCAAA '3 ||||||||||||o |o||||| 3' TGGTTTAGAGAGACAACATATTAGTTTTGTCT '5	2.5	-25.4	-34	0.747058824
>ath-miR859	TCTCTCTGTTGTGAAGTCAAA	AT4G33290	705	5' TCTCTCTGTTGTGAAGTCAAA '3 ||||||| ||||o||o||||| 3' TGGTTTAGAGAGAGAACATTTTAGTTTTGTCT '5	3.5	-25.9	-34	0.761764706
>ath-miR2939	TAACGCACAACACTAAGCCAT	AT3G19890	322	5' TAACGCACAACACTAAGCCAT '3 |||||||||||||||o|||| 3' GTGAACCTTGCGTGTTGTGATTTGGTAGCGTA '5	1.5	-32	-35.2	0.909090909
>ath-miR472-3p	TTTTTCCTACTCCGCCCATACC	AT5G47260	538	5' TTTTTCCTACTCCGCCCATACC '3 |||| ||||||||o||| |||| 3' CCCACCAAAACGGATGAGGTGGGGATGGTATT '5	3.5	-29.8	-40.6	0.733990148
>ath-miR472-3p	TTTTTCCTACTCCGCCCATACC	AT5G63020	553	5' TTTTTCCTACTCCGCCCATACC '3 |||| ||||||||o|||||||| 3' CACATCAAAATGGATGAGGTGGGTATGGTACT '5	2.5	-34.2	-40.6	0.842364532
>ath-miR472-3p	TTTTTCCTACTCCGCCCATACC	AT1G51480	811	5' TTTTTCCTACTCCGCCCATACC '3 ||||||||||||| |||||||| 3' CACACCAAAAAGGATGAGGGGGGTATGGTACT '5	1	-37	-40.6	0.911330049
>ath-miR472-3p	TTTTTCCTACTCCGCCCATACC	AT4G10780	550	5' TTTTTCCTACTCCGCCCATACC '3 |||| |||||||| |||||||| 3' CCCACCAAAACGGATGAGGGGGGTATGGTATA '5	3	-32.5	-40.6	0.800492611
>ath-miR472-3p	TTTTTCCTACTCCGCCCATACC	AT1G62630	547	5' TTTTTCCTACTCCGCCCATACC '3 |o||o||||| ||||||||||| 3' CACAACAGAAGGGATGTGGCGGGTATGGCATG '5	4	-35.7	-40.6	0.879310345
>ath-miR472-3p	TTTTTCCTACTCCGCCCATACC	AT1G12220	635	5' TTTTTCCTACTCCGCCCATACC '3 |||| |||||||| |||||||| 3' CACAGCAAAACGGATGAGGGGGGTATGGCATG '5	3	-32.5	-40.6	0.800492611
>ath-miR472-3p	TTTTTCCTACTCCGCCCATACC	AT1G12290	556	5' TTTTTCCTACTCCGCCCATACC '3 |||||||||||||o||||| || 3' CCCAACAAAAAGGATGAGGTGGGTACGGTATC '5	1.5	-34	-40.6	0.837438424
>ath-miR472-3p	TTTTTCCTACTCCGCCCATACC	AT1G12210	559	5' TTTTTCCTACTCCGCCCATACC '3 |||| ||||||||o|||||||| 3' CCCACCAAAACGGATGAGGTGGGTATGGTATG '5	2.5	-34.2	-40.6	0.842364532
>ath-miR472-3p	TTTTTCCTACTCCGCCCATACC	AT4G27190	523	5' TTTTTCCTACTCCGCCCATACC '3 |||| |||||||| ||||| || 3' TACAGCAAAATGGATGAGGAGGGTACGGGGTT '5	4	-25.7	-40.6	0.633004926
>ath-miR472-3p	TTTTTCCTACTCCGCCCATACC	AT1G15890	642	5' TTTTTCCTACTCCGCCCATACC '3 |||| |||||||| |||||||| 3' CGCACCAAAATGGATGAGGGGGGTATGGTATT '5	3	-32.5	-40.6	0.800492611
>ath-miR472-3p	TTTTTCCTACTCCGCCCATACC	AT5G43740	617	5' TTTTTCCTACTCCGCCCATACC '3 ||||||||||||| |||||||| 3' CCCACCAAAAAGGATGAGGGGGGTATGGTATT '5	1	-37	-40.6	0.911330049
>ath-miR472-3p	TTTTTCCTACTCCGCCCATACC	AT1G12280	559	5' TTTTTCCTACTCCGCCCATACC '3 |||| ||||||||o||||| || 3' CCCACCAAAACGGATGAGGTGGGTACGGTATT '5	3.5	-29.5	-40.6	0.726600985
>ath-miR472-3p	TTTTTCCTACTCCGCCCATACC	AT5G43730	635	5' TTTTTCCTACTCCGCCCATACC '3 ||||||||| ||| |||||||| 3' CCCACCAAAAAGGATAAGGGGGGTATGGTATT '5	3	-30.8	-40.6	0.75862069
>ath-miR472-3p	TTTTTCCTACTCCGCCCATACC	AT5G05400	556	5' TTTTTCCTACTCCGCCCATACC '3 |o|| |||||||| |||||||| 3' CCCACCAGAACGGATGAGGGGGGTATGGTATA '5	4	-32.5	-40.6	0.800492611
>ath-miR472-3p	TTTTTCCTACTCCGCCCATACC	AT1G63360	547	5' TTTTTCCTACTCCGCCCATACC '3 |o||o||||| ||||||||||| 3' CACAACAGAAGGGATGTGGCGGGTATGGCATG '5	4	-35.7	-40.6	0.879310345
>ath-miR161.1	TGAAAGTGACTACATCGGGGT	AT1G63080	1019	5' TGAAAGTGACTACATCGGGGT '3 ||||||||||||||| ||o| 3' TACTCAACTTTCACTGATGTAAACCTAACTAA '5	2.5	-26.6	-37.9	0.701846966
>ath-miR161.1	TGAAAGTGACTACATCGGGGT	AT1G62930	976	5' TGAAAGTGACTACATCGGGGT '3 ||||||||||||||| ||o| 3' TACGCGACTTTCACTGATGTAAACCTAACTAA '5	2.5	-26.6	-37.9	0.701846966
>ath-miR161.1	TGAAAGTGACTACATCGGGGT	AT1G64583	739	5' TGAAAGTGACTACATCGGGGT '3 |||||||||| |||||o|||| 3' TGCGTCACTTTCACTGTTGTAGTCCCAAATAT '5	2.5	-31.1	-37.9	0.820580475
>ath-miR161.1	TGAAAGTGACTACATCGGGGT	AT1G62860	991	5' TGAAAGTGACTACATCGGGGT '3 |||||||o|| |||||o|||| 3' TACGCGACTTTCATTGTTGTAGTCCCAGCTAT '5	3.5	-28.9	-37.9	0.762532982
>ath-miR161.1	TGAAAGTGACTACATCGGGGT	AT1G62910	988	5' TGAAAGTGACTACATCGGGGT '3 ||||||||||||||| ||o| 3' TACGCGACTTTCACTGATGTAAACCTAACTAA '5	2.5	-26.6	-37.9	0.701846966
>ath-miR161.1	TGAAAGTGACTACATCGGGGT	AT5G16640	824	5' TGAAAGTGACTACATCGGGGT '3 |||||||o| ||||||o|||| 3' TGCGTAACTTTCATTTATGTAGTCCCATCTAG '5	3.5	-27.3	-37.9	0.720316623
>ath-miR161.1	TGAAAGTGACTACATCGGGGT	AT5G41170	883	5' TGAAAGTGACTACATCGGGGT '3 ||||||||| ||||||o|| | 3' TACGTAACTTTCACTAATGTAGTCCAAACTAA '5	3.5	-26.1	-37.9	0.688654354
>ath-miR161.1	TGAAAGTGACTACATCGGGGT	AT1G63400	991	5' TGAAAGTGACTACATCGGGGT '3 ||||||||||||||| ||o| 3' TACGCAACTTTCACTGATGTAAACCTAACTAA '5	2.5	-26.6	-37.9	0.701846966
>ath-miR161.1	TGAAAGTGACTACATCGGGGT	AT1G63130	1103	5' TGAAAGTGACTACATCGGGGT '3 ||||||||||||||| ||o| 3' TACGCGACTTTCACTGATGTAAACCTAACTAA '5	2.5	-26.6	-37.9	0.701846966
>ath-miR161.1	TGAAAGTGACTACATCGGGGT	AT1G63150	988	5' TGAAAGTGACTACATCGGGGT '3 |||||||o|| |||| ||||| 3' TACGTAACTTTCATTGTTGTAACCCCAACTAA '5	4	-25.1	-37.9	0.662269129
>ath-miR161.1	TGAAAGTGACTACATCGGGGT	AT1G06580	875	5' TGAAAGTGACTACATCGGGGT '3 ||||||||| |||||| |||o 3' TTCGTGACTTTCACTAATGTAGGCCCGACTAA '5	3.5	-27.7	-37.9	0.730870712
>ath-miR161.1	TGAAAGTGACTACATCGGGGT	AT1G62670	979	5' TGAAAGTGACTACATCGGGGT '3 ||||||||| ||||||o|||| 3' TACGCGACTTTCACTTATGTAGTCCCAACTAA '5	2.5	-29.5	-37.9	0.778364116
>ath-miR159c	TTTGGATTGAAGGGAGCTCCT	AT2G26950	838	5' TTTGGATTGAAGGGAGCTCCT '3 o||||| ||||||||||||| 3' GTTTCGGAACCTTACTTCCCTCGAGGTTCAAG '5	3.5	-34.9	-38.5	0.906493506
>ath-miR159c	TTTGGATTGAAGGGAGCTCCT	AT3G11440	1166	5' TTTGGATTGAAGGGAGCTCCT '3 ||||| ||||||||||||| 3' GACTTATAACCTTACTTCCCTCGAGGTCGAAG '5	4	-34.7	-38.5	0.901298701
>ath-miR159c	TTTGGATTGAAGGGAGCTCCT	AT5G06100	1172	5' TTTGGATTGAAGGGAGCTCCT '3 ||||| ||||||||||||| 3' GACTTATAACCTTACTTCCCTCGAGGTCGAAG '5	4	-34.7	-38.5	0.901298701
>ath-miR159c	TTTGGATTGAAGGGAGCTCCT	AT4G26930	676	5' TTTGGATTGAAGGGAGCTCCT '3 ||||| ||||||o|||||| | 3' TACCTTAAACCAAACTTCTCTCGAGTACAAAG '5	4	-26.7	-38.5	0.693506494
>ath-miR159c	TTTGGATTGAAGGGAGCTCCT	AT5G55020	1180	5' TTTGGATTGAAGGGAGCTCCT '3 ||||| |||||||||||| || 3' CCCCTTAAACCAAACTTCCCTCGACGAGAACA '5	3	-26.9	-38.5	0.698701299
>ath-miR823	TGGGTGGTGATCATATAAGAT	AT1G69770	2037	5' TGGGTGGTGATCATATAAGAT '3 |||||o|||||||||||||o 3' TAATTCTCCCACTACTAGTATATTCTGTACGA '5	2.5	-32.1	-34.8	0.922413793
>ath-miR3933	AGAAGCAAAATGACGACTCGG	AT4G16580	612	5' AGAAGCAAAATGACGACTCGG '3 ||||||| |||||||| || o 3' TTGTTCTCTTCGTCTTACTGCT-AGGTGTTTGT '5	4.5	-22.1	-36.1	0.612188366
>ath-miR775	TTCGATGTCTAGCAGTGCCA	AT1G23390	541	5' TTCGATGTCTAGCAGTGCCA '3 ||||||||| |o|||o ||| 3' AGGCCTAAGCTACAGCTTGTCGAGGTGCCGCT '5	4.5	-23.9	-37.1	0.644204852
>ath-miR775	TTCGATGTCTAGCAGTGCCA	AT1G53290	525	5' TTCGATGTCTAGCAGTGCCA '3 ||||||o|||||||||o| | 3' GAGGAGAAGCTATAGATCGTCATGCTTCAGTA '5	2.5	-29.4	-37.1	0.79245283
>ath-miR777	TACGCATTGAGTTTCGTTGCTT	AT1G30060	21	5' TACGCATTGAGTTTCGTTGCTT '3 |||||||||| ||||||| || 3' GTGTTTCTGCGTAACTCTAAGCAACTAAGCCC '5	4	-25.2	-35.3	0.71388102
>ath-miR447c-3p	TTGGGGACGACATCTTTTGTTG	AT5G60760	1291	5' TTGGGGACGACATCTTTTGTTG '3 |||||||||| || |||||oo 3' AAATAGAACCCCTGCTCTA-CAAACAGTCGAGC '5	5	-22.1	-37.7	0.586206897
>ath-miR402	TTCGAGGCCTATTAAACCTCTG	AT2G38950	183	5' TTCGAGGCCTATTAAACCTCTG '3 |||o| |||o||||||||| |o 3' ATGTGGAAGTTACGGGTAATTTGGA-ATGTCGG '5	5.5	-22.8	-38.4	0.59375
>ath-miR402	TTCGAGGCCTATTAAACCTCTG	AT4G34060	266	5' TTCGAGGCCTATTAAACCTCTG '3 |o|||||||||||||||||| | 3' GGTTCTAGGCTCCGGATAATTTGGAGTCAAAA '5	2	-34.8	-38.4	0.90625
>ath-miR771	TGAGCCTCTGTGGTAGCCCTCA	AT1G76810	3497	5' TGAGCCTCTGTGGTAGCCCTCA '3 o||||||||||o|||o| ||| 3' TCAAGTGCTCGGAGACATCATTGAAAGTGTAG '5	4	-31.4	-46.7	0.672376874
>ath-miR1888a	TAAGTTAAGATTTGTGAAGAA	AT4G14930	1304	5' TAAGTTAAGATTTGTGAAGAA '3 |||||o||||o||o ||| || 3' GTTATCATTCAGTTCTGAATTCTT-TTGATTTC '5	4.5	-16	-27.1	0.590405904
>ath-miR1888a	TAAGTTAAGATTTGTGAAGAA	AT5G65140	1415	5' TAAGTTAAGATTTGTGAAGAA '3 ||| ||||||||||| ||| 3' AATGATTTTCTTTTCTAAACACTACTTGTTCT '5	6	-17.4	-27.1	0.642066421
>ath-miR1888a	TAAGTTAAGATTTGTGAAGAA	AT5G08310	1171	5' TAAGTTAAGATTTGTGAAGAA '3 o||oo |||||||||o||||| 3' TGGGGAGTTTGTTTCTAAACATTTCTTCGTAG '5	5	-16.7	-27.1	0.616236162
>ath-miR1888a	TAAGTTAAGATTTGTGAAGAA	AT2G16580	247	5' TAAGTTAAGATTTGTGAAGAA '3 ||||o|||||| || ||||| 3' TGTAACCTTCAGTTCTAACCAGTTCTTTCTCT '5	5	-18.4	-27.1	0.67896679
>ath-miR828	TCTTGCTTAAATGAGTATTCCA	AT1G66370	322	5' TCTTGCTTAAATGAGTATTCCA '3 ||||o||o|||||||| ||||| 3' GCACGAAGAATGAGTTTACTCACAAGGTCATT '5	3	-26.7	-32.9	0.811550152
>ath-miR827	TTAGATGACCATCAACAAACT	AT1G02860	269	5' TTAGATGACCATCAACAAACT '3 |||||||||||||||||||| 3' TGTTTAAATCTACTGGTAGTTGTTTGTTTAAG '5	1	-31.4	-31.8	0.987421384
>ath-miR167c-5p	TAAGCTGCCAGCATGATCTTG	AT5G37020	2380	5' TAAGCTGCCAGCATGATCTTG '3 o||||||||||| |||||| o 3' GCTTATGTTCGACGGTCGGACTAGA-TTTCCCCC '5	4	-30.2	-37.9	0.796833773
>ath-miR167c-5p	TAAGCTGCCAGCATGATCTTG	AT1G30330	3246	5' TAAGCTGCCAGCATGATCTTG '3 o||||||||||| ||||||oo 3' GTTTATGTTCGACGGTCGGACTAGAGTGTCCC '5	3.5	-31.8	-37.9	0.839050132
>ath-miR838	TTTTCTTCTACTTCTTGCACA	AT2G45720	1875	5' TTTTCTTCTACTTCTTGCACA '3 ||||||||||||||o|o| | 3' CGAAGTAAAAGAAGATGAAGGATGA-TTTTCTTT '5	3	-24.7	-31.4	0.786624204
